# Finite element analysis of a neural implant for cytostatic hypothermia and a novel heat management system

**DOI:** 10.1101/2024.05.13.594046

**Authors:** Syed Faaiz Enam, Reed Chen, Ravi Bellamkonda

## Abstract

The treatment of glioblastoma (GBM) presents significant challenges, with median survival rates remaining low despite standard-of-care therapies. This study expands upon the findings of a novel approach to managing GBM, namely cytostatic hypothermia, through the computational evaluation of a fully implantable system. Our proposed system utilizes a multi-probe array and a novel artificial internal circulation system (AICS) to achieve homogeneous cooling within the brain without overheating any portion of the body. Finite-element modeling was employed to simulate bioheat transfer and fluid dynamics. Our results indicate that the multi-probe array can attain local tissue temperatures within the cytostatic range (20 to 28degC) while minimizing thermal gradients. The use of multiple narrow, thermally conductive probes enhances cooling uniformity with minimal tissue displacement. The revolutionary AICS provides a form of heat management that has not previously been attempted to the best of our knowledge. In this study, it successfully facilitates the transfer of heat from the intracranial region to the skin in the body. Future work will focus on device prototyping and validation through in vitro and in vivo studies in large animal models. These simulations suggest that the proposed intracranial cooling system makes cytostatic hypothermia a practicable approach against GBM. Furthermore, this approach to internal heat management may also open new avenues for treating neurological conditions through local and chronic hypothermia, extending beyond the short-duration (acute) cooling methods currently tested.
