## Supplemental Table 1 for "Finite element analysis of a neural implant for cytostatic hypothermia and a novel heat management system"

### Sheet: 400
% Model	singleprobe.mph
% Version	COMSOL 5.4.0.388
% Date	Jun 1 2021, 23:51
% Table	Comsol Paper -
Radius (mm)	Power (W)	k (W/(m*K))	ROI_Tavg (°C)	ROI_Tmax (°C)	ROI_Tmin (°C)	ROI_Vol (mm^3)	T<25 (mm^3)	T<=0 (mm^3)	0<T<=15 (mm^3)	15<T<=20 (mm^3)	20<T<=25 (mm^3)	20<T<=25 (%)	25<T<=30 (mm^3)	T>30 (mm^3)	Probe_Tmax (°C)	Probe_Tmin (°C)	Probe_Vol (mm^3)	Probe_Vol (%)
0.5	6	400	1.22027	31.0791	-331.073	17420.4	14848.5	5724.26	4202.35	2279.52	2642.38	15.1683	2304.63	267.221	-68.8155	-511.389	12.6448	0.0725335
0.5	7	400	-10.1389	27.6631	-398.652	17420.4	16895.8	8254.12	5064	1863.52	1714.13	9.8398	524.584	0	-91.6349	-609.021	12.6448	0.0725335
0.5	8	400	-22.6472	23.147	-467.09	17420.4	17420.4	11184.1	4517.47	1254.41	464.359	2.66561	0	0	-115.266	-707.511	12.6448	0.0725335
0.5	9	400	-36.1126	17.5236	-536.268	17420.4	17420.4	14030.5	3163.99	225.838	0	0	0	0	-139.604	-806.742	12.6448	0.0725335
0.5	10	400	-50.3821	10.843	-606.107	17420.4	17420.4	15980.5	1439.83	0	0	0	0	0	-164.575	-906.633	12.6448	0.0725335
1	6	400	6.80862	31.322	-156.497	17367.1	13494.7	4713.32	3806.09	2098.31	2876.98	16.5657	3437.45	434.971	-78.66	-200.483	65.8734	0.377866
1	7	400	-3.09371	28.0526	-194.484	17367.1	16635.3	6948.76	4651.79	2402.5	2632.26	15.1566	731.814	0	-103.307	-245.488	65.8734	0.377866
1	8	400	-14.1388	23.7179	-233.29	17367.1	17367.1	9508.43	5377.08	1832.78	648.838	3.73601	0	0	-128.741	-293.562	65.8734	0.377866
1	9	400	-26.1696	18.2627	-272.816	17367.1	17367.1	12407	4546.27	413.835	0	0	0	0	-154.871	-340.622	65.8734	0.377866
1	10	400	-39.041	11.7713	-312.99	17367.1	17367.1	15312.9	2054.24	0	0	0	0	0	-181.629	-388.329	65.8734	0.377866
2.5	6	400	12.0779	31.7265	-59.9299	16877.3	11786.2	3634.28	3534.26	1928.13	2689.53	15.9358	4060.44	1030.64	-46.1872	-67.3443	555.71	3.18769
2.5	7	400	3.59777	28.7114	-81.4192	16877.3	15132.7	5612.78	4296.46	2202.29	3021.17	17.9008	1744.59	0	-65.2929	-90.0679	555.71	3.18769
2.5	8	400	-5.96286	24.7482	-103.681	16877.3	16877.3	7889.82	4969.35	2479.26	1538.87	9.11796	0	0	-85.161	-113.562	555.71	3.18769
2.5	9	400	-16.5993	19.7096	-126.719	16877.3	16877.3	10468	5455.01	954.248	0	0	0	0	-105.794	-137.828	555.71	3.18769
2.5	10	400	-28.034	13.7012	-150.332	16877.3	16877.3	13262.2	3615.1	0	0	0	0	0	-126.997	-162.662	555.71	3.18769
5	6	400	17.2221	31.7979	-17.0952	15143.7	9789.41	1831.23	3479.39	1882.7	2596.09	17.143	4118.09	1236.22	-13.5427	-19.1625	2289.28	13.1319
5	7	400	10.1408	28.9566	-30.865	15143.7	12860.3	3679.4	4178.32	2135.76	2866.8	18.9306	2283.43	0	-26.6861	-33.2767	2289.28	13.1319
5	8	400	1.95054	25.1754	-45.5568	15143.7	15143.7	5832.85	4841.76	2308.32	2160.8	14.2686	0	0	-40.7459	-48.3128	2289.28	13.1319
5	9	400	-7.2058	20.3939	-60.9789	15143.7	15143.7	8227.58	5396.54	1519.6	0	0	0	0	-55.5318	-64.079	2289.28	13.1319
5	10	400	-17.3833	14.456	-77.1808	15143.7	15143.7	10927	4216.76	0	0	0	0	0	-71.0925	-80.6245	2289.28	13.1319
7.5	6	400	20.2289	30.9971	1.39619	12365.8	7930.51	0	3255.13	1973.8	2701.57	21.8472	3765.07	670.183	2.97861	0.385767	5067.23	29.0669
7.5	7	400	14.5055	28.2254	-8.06041	12365.8	10628.6	1333.93	4275.7	2190.35	2828.6	22.8744	1737.19	0	-6.19878	-9.23887	5067.23	29.0669
7.5	8	400	7.58591	24.4772	-18.6759	12365.8	12365.8	3338.52	4874.85	2290	1862.4	15.0609	0	0	-16.53	-20.0224	5067.23	29.0669
7.5	9	400	-0.398974	19.7261	-30.2386	12365.8	12365.8	5660.73	5354.14	1350.9	0	0	0	0	-27.8047	-31.753	5067.23	29.0669
7.5	10	400	-9.3871	13.9173	-42.6467	12365.8	12365.8	8203.18	4162.59	0	0	0	0	0	-39.9214	-44.329	5067.23	29.0669
10	6	400	21.4249	29.0915	11.0439	8695.16	5951.73	0	1108.27	2094.95	2748.51	31.6097	2743.43	0	11.9184	10.4287	8737.84	50.1224
10	7	400	16.614	26.1186	4.27517	8695.16	8320.25	0	3284.32	2242.18	2793.74	32.1299	374.914	0	5.30288	3.55778	8737.84	50.1224
10	8	400	10.8575	22.3264	-3.44094	8695.16	8695.16	810.872	4776.89	2247.57	859.824	9.88854	0	0	-2.25718	-4.2604	8737.84	50.1224
10	9	400	4.00919	17.5146	-12.2068	8695.16	8695.16	2930.33	5063.57	701.255	0	0	0	0	-10.8638	-13.1283	8737.84	50.1224
10	10	400	-3.83857	11.7109	-21.9029	8695.16	8695.16	5316.44	3378.72	0	0	0	0	0	-20.3979	-22.9263	8737.84	50.1224

### Sheet: 4000
% Model	singleprobe.mph
% Version	COMSOL 5.4.0.388
% Date	Jun 1 2021, 23:51
% Table	Comsol Paper -
Radius (mm)	Power (W)	k (W/(m*K))	ROI_Tavg (°C)	ROI_Tmax (°C)	ROI_Tmin (°C)	ROI_Vol (mm^3)	T<25 (mm^3)	T<=0 (mm^3)	0<T<=15 (mm^3)	15<T<=20 (mm^3)	20<T<=25 (mm^3)	20<T<=25 (%)	25<T<=30 (mm^3)	T>30 (mm^3)	Probe_Tmax (°C)	Probe_Tmin (°C)	Probe_Vol (mm^3)	Probe_Vol (%)
0.5	6	4000	7.44075	31.2988	-165.126	17420.4	13091.9	4564.85	3688.44	2025.92	2812.68	16.1459	3833.23	495.234	-132.049	-183.176	12.6448	0.0725335
0.5	7	4000	-2.2194	28.0707	-204.408	17420.4	16456	6704.33	4497.15	2305.48	2949.03	16.9287	964.363	0	-165.702	-225.38	12.6448	0.0725335
0.5	8	4000	-13.0677	23.7677	-244.538	17420.4	17420.4	9184.84	5201.97	2283.93	749.611	4.30308	0	0	-200.189	-268.673	12.6448	0.0725335
0.5	9	4000	-24.8916	18.3753	-285.362	17420.4	17420.4	11989.8	4965.87	464.651	0	0	0	0	-235.361	-312.663	12.6448	0.0725335
0.5	10	4000	-37.5736	11.9315	-326.83	17420.4	17420.4	14993.7	2426.64	0	0	0	0	0	-271.17	-357.165	12.6448	0.0725335
1	6	4000	9.22015	31.5279	-107.674	17367.1	12500.8	4238.53	3584.33	1953.74	2724.25	15.6862	3979.52	886.763	-99.2001	-112.204	65.8734	0.377866
1	7	4000	0.0712413	28.394	-137.227	17367.1	15926.9	6280.62	4345.31	2256.4	3044.56	17.5306	1440.24	0	-127.303	-142.511	65.8734	0.377866
1	8	4000	-10.2438	24.2611	-167.609	17367.1	17367.1	8637.86	5031.72	2466.37	1231.17	7.08908	0	0	-156.231	-173.646	65.8734	0.377866
1	9	4000	-21.534	19.0857	-198.677	17367.1	17367.1	11288	5339.02	740.057	0	0	0	0	-185.841	-205.454	65.8734	0.377866
1	10	4000	-33.6818	12.893	-230.375	17367.1	17367.1	14145.4	3221.72	0	0	0	0	0	-216.079	-237.855	65.8734	0.377866
2.5	6	4000	12.7185	31.8625	-51.2572	16877.3	11457.6	3502.24	3469.44	1888.49	2597.39	15.3899	4120.71	1299.02	-49.8521	-52.0578	555.71	3.18769
2.5	7	4000	4.44961	28.9388	-71.2188	16877.3	14684.6	5415.84	4214.36	2171.69	2882.72	17.0805	2192.67	0	-69.5703	-72.1528	555.71	3.18769
2.5	8	4000	-4.93712	25.0101	-91.9869	16877.3	16877.3	7652.44	4896.94	2376.18	1951.74	11.5643	0	0	-90.0937	-93.0542	555.71	3.18769
2.5	9	4000	-15.2969	20.0122	-113.436	16877.3	16877.3	10160.4	5409.56	1307.33	0	0	0	0	-111.297	-114.636	555.71	3.18769
2.5	10	4000	-26.5088	14.0317	-135.498	16877.3	16877.3	12879	3998.32	0	0	0	0	0	-133.113	-136.832	555.71	3.18769
5	6	4000	17.4641	31.8496	-14.8247	15143.7	9672.01	1772.35	3454.75	1877.39	2567.52	16.9543	4106.05	1365.66	-14.4664	-15.065	2289.28	13.1319
5	7	4000	10.4662	29.0419	-28.1807	15143.7	12650.8	3605.9	4121.97	2125.17	2797.71	18.4744	2492.96	0	-27.7593	-28.4611	2289.28	13.1319
5	8	4000	2.37175	25.3105	-42.4497	15143.7	15143.7	5725.43	4784.64	2247.91	2385.74	15.754	0	0	-41.9646	-42.7701	2289.28	13.1319
5	9	4000	-6.76622	20.5186	-57.5177	15143.7	15143.7	8111.75	5368.03	1663.94	0	0	0	0	-56.9684	-57.8782	2289.28	13.1319
5	10	4000	-16.7737	14.7135	-73.2276	15143.7	15143.7	10747.6	4396.12	0	0	0	0	0	-72.6137	-73.628	2289.28	13.1319
7.5	6	4000	20.3664	31.0251	2.41148	12365.8	7865.67	0	3207.11	1953.75	2704.81	21.8734	3737.55	762.538	2.57062	2.29274	5067.23	29.0669
7.5	7	4000	14.6919	28.2728	-6.85313	12365.8	10507.4	1270.41	4267.32	2186.07	2783.63	22.5108	1858.33	0	-6.66597	-6.99162	5067.23	29.0669
7.5	8	4000	7.82806	24.5519	-17.2715	12365.8	12365.8	3279.11	4841.2	2260.15	1985.3	16.0548	0	0	-17.0558	-17.4298	5067.23	29.0669
7.5	9	4000	-0.094995	19.8358	-28.6318	12365.8	12365.8	5578.55	5300.03	1487.19	0	0	0	0	-28.3872	-28.8098	5067.23	29.0669
7.5	10	4000	-9.02411	14.0645	-40.839	12365.8	12365.8	8094.32	4271.44	0	0	0	0	0	-40.5651	-41.0367	5067.23	29.0669
10	6	4000	21.5246	29.1096	11.613	8695.16	5890.19	0	1089.07	2072.82	2728.31	31.3773	2804.97	0	11.7009	11.5404	8737.84	50.1224
10	7	4000	16.7444	26.148	4.95121	8695.16	8201.68	0	3226.99	2258.65	2716.04	31.2362	493.477	0	5.05444	4.86653	8737.84	50.1224
10	8	4000	11.0237	22.3719	-2.65324	8695.16	8695.16	772.348	4766.07	2234.37	922.378	10.6079	0	0	-2.53437	-2.74998	8737.84	50.1224
10	9	4000	4.21712	17.582	-11.3018	8695.16	8695.16	2897.35	5017.07	780.745	0	0	0	0	-11.167	-11.4106	8737.84	50.1224
10	10	4000	-3.58594	11.8042	-20.8772	8695.16	8695.16	5264.62	3430.54	0	0	0	0	0	-20.7261	-20.9981	8737.84	50.1224

### Sheet: Raw
% Model	singleprobe.mph
% Version	COMSOL 5.4.0.388
% Date	Jun 1 2021, 23:51
% Table	Comsol Paper -
% p_radius (mm)	p0_powerDraw (W)	k_heatpipe (W/(m*K))	Avg Tumor Temp (degC)	Max Tumor Temp (degC)	Min Tumor Temp (degC)	Tumor Volume (mm^3)	Total Brain Volume (mm^3)	T<25 (mm^3)	T<=0 (mm^3)	0<T<=15 (mm^3)	15<T<=20 (mm^3)	20<T<=25 (mm^3)	25<T<=30 (mm^3)	T>30 (mm^3)	Avg Probe Temp (degC)	Max Probe Temp (degC)	Min Probe Temp (degC)	Probe Volume (mm^3)
0.5	6	400	1.22027	31.0791	-331.073	17420.4	1.31882e+06	14848.5	5724.26	4202.35	2279.52	2642.38	2304.63	267.221	-209.596	-68.8155	-511.389	31.7615
0.5	6	4000	7.44075	31.2988	-165.126	17420.4	1.31882e+06	13091.9	4564.85	3688.44	2025.92	2812.68	3833.23	495.234	-150.124	-132.049	-183.176	31.7615
0.5	7	400	-10.1389	27.6631	-398.652	17420.4	1.31882e+06	16895.8	8254.12	5064	1863.52	1714.13	524.584	0	-256.586	-91.6349	-609.021	31.7615
0.5	7	4000	-2.2194	28.0707	-204.408	17420.4	1.31882e+06	16456	6704.33	4497.15	2305.48	2949.03	964.363	0	-186.865	-165.702	-225.38	31.7615
0.5	8	400	-22.6472	23.147	-467.09	17420.4	1.31882e+06	17420.4	11184.1	4517.47	1254.41	464.359	0	0	-304.419	-115.266	-707.511	31.7615
0.5	8	4000	-13.0677	23.7677	-244.538	17420.4	1.31882e+06	17420.4	9184.84	5201.97	2283.93	749.611	0	0	-224.449	-200.189	-268.673	31.7615
0.5	9	400	-36.1126	17.5236	-536.268	17420.4	1.31882e+06	17420.4	14030.5	3163.99	225.838	0	0	0	-352.98	-139.604	-806.742	31.7615
0.5	9	4000	-24.8916	18.3753	-285.362	17420.4	1.31882e+06	17420.4	11989.8	4965.87	464.651	0	0	0	-262.724	-235.361	-312.663	31.7615
0.5	10	400	-50.3821	10.843	-606.107	17420.4	1.31882e+06	17420.4	15980.5	1439.83	0	0	0	0	-402.192	-164.575	-906.633	31.7615
0.5	10	4000	-37.5736	11.9315	-326.83	17420.4	1.31882e+06	17420.4	14993.7	2426.64	0	0	0	0	-301.641	-271.17	-357.165	31.7615
1	6	400	6.80862	31.322	-156.497	17367.1	1.31874e+06	13494.7	4713.32	3806.09	2098.31	2876.98	3437.45	434.971	-121.222	-78.66	-200.483	128.876
1	6	4000	9.22015	31.5279	-107.674	17367.1	1.31874e+06	12500.8	4238.53	3584.33	1953.74	2724.25	3979.52	886.763	-103.866	-99.2001	-112.204	128.876
1	7	400	-3.09371	28.0526	-194.484	17367.1	1.31874e+06	16635.3	6948.76	4651.79	2402.5	2632.26	731.814	0	-153.208	-103.307	-245.488	128.876
1	7	4000	0.0712413	28.394	-137.227	17367.1	1.31874e+06	15926.9	6280.62	4345.31	2256.4	3044.56	1440.24	0	-132.771	-127.303	-142.511	128.876
1	8	400	-14.1388	23.7179	-233.29	17367.1	1.31874e+06	17367.1	9508.43	5377.08	1832.78	648.838	0	0	-186.002	-128.741	-293.562	128.876
1	8	4000	-10.2438	24.2611	-167.609	17367.1	1.31874e+06	17367.1	8637.86	5031.72	2466.37	1231.17	0	0	-162.505	-156.231	-173.646	128.876
1	9	400	-26.1696	18.2627	-272.816	17367.1	1.31874e+06	17367.1	12407	4546.27	413.835	0	0	0	-219.507	-154.871	-340.622	128.876
1	9	4000	-21.534	19.0857	-198.677	17367.1	1.31874e+06	17367.1	11288	5339.02	740.057	0	0	0	-192.922	-185.841	-205.454	128.876
1	10	400	-39.041	11.7713	-312.99	17367.1	1.31874e+06	17367.1	15312.9	2054.24	0	0	0	0	-253.653	-181.629	-388.329	128.876
1	10	4000	-33.6818	12.893	-230.375	17367.1	1.31874e+06	17367.1	14145.4	3221.72	0	0	0	0	-223.968	-216.079	-237.855	128.876
2.5	6	400	12.0779	31.7265	-59.9299	16877.3	1.31822e+06	11786.2	3634.28	3534.26	1928.13	2689.53	4060.44	1030.64	-53.8655	-46.1872	-67.3443	803.981
2.5	6	4000	12.7185	31.8625	-51.2572	16877.3	1.31822e+06	11457.6	3502.24	3469.44	1888.49	2597.39	4120.71	1299.02	-50.6385	-49.8521	-52.0578	803.981
2.5	7	400	3.59777	28.7114	-81.4192	16877.3	1.31822e+06	15132.7	5612.78	4296.46	2202.29	3021.17	1744.59	0	-74.314	-65.2929	-90.0679	803.981
2.5	7	4000	4.44961	28.9388	-71.2188	16877.3	1.31822e+06	14684.6	5415.84	4214.36	2171.69	2882.72	2192.67	0	-70.494	-69.5703	-72.1528	803.981
2.5	8	400	-5.96286	24.7482	-103.681	16877.3	1.31822e+06	16877.3	7889.82	4969.35	2479.26	1538.87	0	0	-95.5314	-85.161	-113.562	803.981
2.5	8	4000	-4.93712	25.0101	-91.9869	16877.3	1.31822e+06	16877.3	7652.44	4896.94	2376.18	1951.74	0	0	-91.1556	-90.0937	-93.0542	803.981
2.5	9	400	-16.5993	19.7096	-126.719	16877.3	1.31822e+06	16877.3	10468	5455.01	954.248	0	0	0	-117.522	-105.794	-137.828	803.981
2.5	9	4000	-15.2969	20.0122	-113.436	16877.3	1.31822e+06	16877.3	10160.4	5409.56	1307.33	0	0	0	-112.498	-111.297	-114.636	803.981
2.5	10	400	-28.034	13.7012	-150.332	16877.3	1.31822e+06	16877.3	13262.2	3615.1	0	0	0	0	-140.084	-126.997	-162.662	803.981
2.5	10	4000	-26.5088	14.0317	-135.498	16877.3	1.31822e+06	16877.3	12879	3998.32	0	0	0	0	-134.453	-133.113	-136.832	803.981
5	6	400	17.2221	31.7979	-17.0952	15143.7	1.31636e+06	9789.41	1831.23	3479.39	1882.7	2596.09	4118.09	1236.22	-15.5699	-13.5427	-19.1625	3191.9
5	6	4000	17.4641	31.8496	-14.8247	15143.7	1.31636e+06	9672.01	1772.35	3454.75	1877.39	2567.52	4106.05	1365.66	-14.671	-14.4664	-15.065	3191.9
5	7	400	10.1408	28.9566	-30.865	15143.7	1.31636e+06	12860.3	3679.4	4178.32	2135.76	2866.8	2283.43	0	-29.0748	-26.6861	-33.2767	3191.9
5	7	4000	10.4662	29.0419	-28.1807	15143.7	1.31636e+06	12650.8	3605.9	4121.97	2125.17	2797.71	2492.96	0	-28.0003	-27.7593	-28.4611	3191.9
5	8	400	1.95054	25.1754	-45.5568	15143.7	1.31636e+06	15143.7	5832.85	4841.76	2308.32	2160.8	0	0	-43.4999	-40.7459	-48.3128	3191.9
5	8	4000	2.37175	25.3105	-42.4497	15143.7	1.31636e+06	15143.7	5725.43	4784.64	2247.91	2385.74	0	0	-42.2425	-41.9646	-42.7701	3191.9
5	9	400	-7.2058	20.3939	-60.9789	15143.7	1.31636e+06	15143.7	8227.58	5396.54	1519.6	0	0	0	-58.6538	-55.5318	-64.079	3191.9
5	9	4000	-6.76622	20.5186	-57.5177	15143.7	1.31636e+06	15143.7	8111.75	5368.03	1663.94	0	0	0	-57.2834	-56.9684	-57.8782	3191.9
5	10	400	-17.3833	14.456	-77.1808	15143.7	1.31636e+06	15143.7	10927	4216.76	0	0	0	0	-74.5857	-71.0925	-80.6245	3191.9
5	10	4000	-16.7737	14.7135	-73.2276	15143.7	1.31636e+06	15143.7	10747.6	4396.12	0	0	0	0	-72.9661	-72.6137	-73.628	3191.9
7.5	6	400	20.2289	30.9971	1.39619	12365.8	1.31337e+06	7930.51	0	3255.13	1973.8	2701.57	3765.07	670.183	2.05827	2.97861	0.385767	7086.21
7.5	6	4000	20.3664	31.0251	2.41148	12365.8	1.31337e+06	7865.67	0	3207.11	1953.75	2704.81	3737.55	762.538	2.47805	2.57062	2.29274	7086.21
7.5	7	400	14.5055	28.2254	-8.06041	12365.8	1.31337e+06	10628.6	1333.93	4275.7	2190.35	2828.6	1737.19	0	-7.2832	-6.19878	-9.23887	7086.21
7.5	7	4000	14.6919	28.2728	-6.85313	12365.8	1.31337e+06	10507.4	1270.41	4267.32	2186.07	2783.63	1858.33	0	-6.775	-6.66597	-6.99162	7086.21
7.5	8	400	7.58591	24.4772	-18.6759	12365.8	1.31337e+06	12365.8	3338.52	4874.85	2290	1862.4	0	0	-17.782	-16.53	-20.0224	7086.21
7.5	8	4000	7.82806	24.5519	-17.2715	12365.8	1.31337e+06	12365.8	3279.11	4841.2	2260.15	1985.3	0	0	-17.1817	-17.0558	-17.4298	7086.21
7.5	9	400	-0.398974	19.7261	-30.2386	12365.8	1.31337e+06	12365.8	5660.73	5354.14	1350.9	0	0	0	-29.2266	-27.8047	-31.753	7086.21
7.5	9	4000	-0.094995	19.8358	-28.6318	12365.8	1.31337e+06	12365.8	5578.55	5300.03	1487.19	0	0	0	-28.5301	-28.3872	-28.8098	7086.21
7.5	10	400	-9.3871	13.9173	-42.6467	12365.8	1.31337e+06	12365.8	8203.18	4162.59	0	0	0	0	-41.5155	-39.9214	-44.329	7086.21
7.5	10	4000	-9.02411	14.0645	-40.839	12365.8	1.31337e+06	12365.8	8094.32	4271.44	0	0	0	0	-40.7253	-40.5651	-41.0367	7086.21
10	6	400	21.4249	29.0915	11.0439	8695.16	1.30939e+06	5951.73	0	1108.27	2094.95	2748.51	2743.43	0	11.4029	11.9184	10.4287	12358.5
10	6	4000	21.5246	29.1096	11.613	8695.16	1.30939e+06	5890.19	0	1089.07	2072.82	2728.31	2804.97	0	11.6491	11.7009	11.5404	12358.5
10	7	400	16.614	26.1186	4.27517	8695.16	1.30939e+06	8320.25	0	3284.32	2242.18	2793.74	374.914	0	4.6964	5.30288	3.55778	12358.5
10	7	4000	16.7444	26.148	4.95121	8695.16	1.30939e+06	8201.68	0	3226.99	2258.65	2716.04	493.477	0	4.99355	5.05444	4.86653	12358.5
10	8	400	10.8575	22.3264	-3.44094	8695.16	1.30939e+06	8695.16	810.872	4776.89	2247.57	859.824	0	0	-2.95652	-2.25718	-4.2604	12358.5
10	8	4000	11.0237	22.3719	-2.65324	8695.16	1.30939e+06	8695.16	772.348	4766.07	2234.37	922.378	0	0	-2.60455	-2.53437	-2.74998	12358.5
10	9	400	4.00919	17.5146	-12.2068	8695.16	1.30939e+06	8695.16	2930.33	5063.57	701.255	0	0	0	-11.6581	-10.8638	-13.1283	12358.5
10	9	4000	4.21712	17.582	-11.3018	8695.16	1.30939e+06	8695.16	2897.35	5017.07	780.745	0	0	0	-11.2467	-11.167	-11.4106	12358.5
10	10	400	-3.83857	11.7109	-21.9029	8695.16	1.30939e+06	8695.16	5316.44	3378.72	0	0	0	0	-21.289	-20.3979	-22.9263	12358.5
10	10	4000	-3.58594	11.8042	-20.8772	8695.16	1.30939e+06	8695.16	5264.62	3430.54	0	0	0	0	-20.8155	-20.7261	-20.9981	12358.5
