## Supplemental Table 2 for "Finite element analysis of a neural implant for cytostatic hypothermia and a novel heat management system"

### Sheet: Sheet1
% Model	multiprobe_Normal_0625_dense.mph
% Version	COMSOL 5.4.0.388
% Date	May 21 2021, 00:10
% Table	Comsol Paper -
% hexagon_spacing (mm)	p0_powerDraw (W)	k_heatpipe (W/(m*K))	Avg Tumor Temp (degC)	Max Tumor Temp (degC)	Min Tumor Temp (degC)	Tumor Volume (mm^3)	Total Brain Volume (mm^3)	T<25 (mm^3)	T<=0 (mm^3)	0<T<=15 (mm^3)	15<T<=20 (mm^3)	20<T<=25 (mm^3)	25<T<=30 (mm^3)	T>30 (mm^3)	Avg Probe Temp (degC)	Max Probe Temp (degC)	Min Probe Temp (degC)	Probe Volume (mm^3)
0.5	6	400	26.537	31.3683	20.4231	17012.4	1.31816e+06	4839.3	0	0	0	4839.3	11317.9	855.217	24.709	31.519	15.819	928.859
0.5	6	4000	28.4761	30.5309	27.8091	17012.4	1.31816e+06	0	0	0	0	0	16894	118.39	28.2822	30.2592	27.2717	928.859
0.5	7	400	22.9745	29.2424	15.549	17012.4	1.31816e+06	11636.8	0	0	3475.86	8160.91	5375.65	0	20.8333	29.4372	10.3986	928.859
0.5	7	4000	25.8153	28.4242	25.0194	17012.4	1.31816e+06	0	0	0	0	0	17012.4	0	25.5916	28.0859	24.4305	928.859
0.5	8	400	18.0408	26.1676	9.15295	17012.4	1.31816e+06	16798.8	0	4056.84	6916.11	5825.81	213.661	0	15.5892	26.4214	3.5989	928.859
0.5	8	4000	22.4027	25.6814	21.4486	17012.4	1.31816e+06	16938.4	0	0	0	16938.4	74.0122	0	22.1505	25.2651	20.8491	928.859
0.5	9	400	10.531	21.1638	-0.0143982	17012.4	1.31816e+06	17012.4	5.65518e-06	14012.3	2876.65	123.423	0	0	7.77721	21.5111	-5.76939	928.859
0.5	9	4000	17.5697	21.7111	16.4181	17012.4	1.31816e+06	17012.4	0	0	16572.7	439.706	0	0	17.2915	21.1972	15.8661	928.859
0.5	10	400	-0.0975535	13.5286	-12.3911	17012.4	1.31816e+06	17012.4	8420.23	8592.19	0	0	0	0	-3.14611	13.9768	-18.2456	928.859
0.5	10	4000	10.2288	15.505	8.83249	17012.4	1.31816e+06	17012.4	0	17004.8	7.58725	0	0	0	9.92787	14.8944	8.3633	928.859
0.75	6	400	24.3519	31.9071	11.0746	17368.6	1.31854e+06	8137.73	0	1017.77	2912.76	4207.21	7335.01	1895.83	20.2284	31.9974	0.610362	406.434
0.75	6	4000	27.9994	31.1395	26.4517	17368.6	1.31854e+06	0	0	0	0	0	16926.2	442.378	27.5037	30.4957	25.3211	406.434
0.75	7	400	19.6361	29.5907	3.35092	17368.6	1.31854e+06	12871.8	0	4409.43	3476.16	4986.21	4496.77	0	14.7604	29.7145	-8.42858	406.434
0.75	7	4000	25.0557	29.0932	23.1759	17368.6	1.31854e+06	8758.76	0	0	0	8758.76	8609.81	0	24.4777	28.2829	21.9485	406.434
0.75	8	400	12.9074	25.9579	-6.64756	17368.6	1.31854e+06	17262	1309.29	7852.17	4442.69	3657.85	106.586	0	7.27704	26.1344	-19.5283	406.434
0.75	8	4000	21.1952	26.3442	18.9403	17368.6	1.31854e+06	17142.9	0	0	3075.69	14067.2	225.672	0	20.5354	25.3336	17.67	406.434
0.75	9	400	3.4857	20.2882	-19.4673	17368.6	1.31854e+06	17368.6	5998.75	9801.43	1566.21	2.17378	0	0	-2.88701	20.5569	-33.2949	406.434
0.75	9	4000	15.5025	22.1373	12.8005	17368.6	1.31854e+06	17368.6	0	7549.45	9436.79	382.329	0	0	14.7618	20.8652	11.5791	406.434
0.75	10	400	-8.33954	12.3633	-34.5689	17368.6	1.31854e+06	17368.6	12853.8	4514.74	0	0	0	0	-15.4377	12.7253	-49.3958	406.434
0.75	10	4000	6.70463	15.3029	3.4689	17368.6	1.31854e+06	17368.6	0	17367	1.62169	0	0	0	5.88426	13.6857	2.40503	406.434
1	6	400	22.0396	32.0693	0.622825	17488.1	1.31867e+06	9429.62	0	3803.57	2448.97	3177.08	5021.97	3036.51	15.1886	32.3862	-17.483	233.104
1	6	4000	27.7457	31.2963	25.1422	17488.1	1.31867e+06	0	0	0	0	0	16967.1	520.952	26.9137	30.8302	23.2638	233.104
1	7	400	16.2281	29.5048	-10.0999	17488.1	1.31867e+06	13151.3	1497.8	5469.43	2618.52	3565.56	4336.79	0	8.11422	29.9251	-30.6353	233.104
1	7	4000	24.6375	29.241	21.4831	17488.1	1.31867e+06	10111	0	0	0	10111	7377.07	0	23.6734	28.6623	19.4247	233.104
1	8	400	8.26837	25.4703	-23.1255	17488.1	1.31867e+06	17457	4644.21	6166.71	3115.08	3531.02	31.074	0	-1.08931	26.0114	-45.9468	233.104
1	8	4000	20.5106	26.4371	16.742	17488.1	1.31867e+06	17289.1	0	0	6888.97	10400.2	198.962	0	19.4192	25.7288	14.5811	233.104
1	9	400	-1.99271	19.5604	-38.3576	17488.1	1.31867e+06	17488.1	8509.69	7447.02	1531.38	0	0	0	-12.5547	20.2327	-63.4343	233.104
1	9	4000	14.2763	22.0098	9.78548	17488.1	1.31867e+06	17488.1	0	11739	5493.06	256.052	0	0	13.0672	21.1458	7.65857	233.104
1	10	400	-14.0994	11.7351	-55.1834	17488.1	1.31867e+06	17488.1	13179.5	4308.63	0	0	0	0	-25.8349	12.5915	-82.6177	233.104
1	10	4000	4.64283	14.7355	-0.682672	17488.1	1.31867e+06	17488.1	298.037	17190.1	0	0	0	0	3.32686	13.7043	-2.63388	233.104
1.5	6	400	16.1124	33.1265	-26.012	17575.7	1.31877e+06	10956.9	3005.11	3936.9	1763.05	2251.81	3350.94	3267.87	1.70286	33.4418	-67.4897	103.152
1.5	6	4000	26.5888	31.5642	20.7558	17575.7	1.31877e+06	4625.76	0	0	0	4625.76	12257.8	692.129	24.6145	30.5746	16.595	103.152
1.5	7	400	7.98556	30.2608	-43.1642	17575.7	1.31877e+06	13850.2	5511.74	4069.55	1850.78	2418.14	3610.16	115.313	-9.04525	30.7823	-90.9588	103.152
1.5	7	4000	22.9573	29.4656	15.8778	17575.7	1.31877e+06	12783.5	0	0	3275.17	9508.35	4792.16	0	20.6553	28.188	11.2569	103.152
1.5	8	400	-1.58509	26.2029	-61.4655	17575.7	1.31877e+06	17006.9	7989.81	4295.08	2019.21	2702.81	568.774	0	-21.173	26.976	-115.674	103.152
1.5	8	4000	17.732	26.2954	9.24213	17575.7	1.31877e+06	17463.7	0	4297.43	8283.11	4883.17	111.973	0	15.1108	24.6637	4.33114	103.152
1.5	9	400	-12.7813	20.5447	-81.0692	17575.7	1.31877e+06	17575.7	10588.1	4730.47	2183.81	73.2942	0	0	-34.8613	21.6245	-141.758	103.152
1.5	9	4000	9.7309	21.0871	-0.366608	17575.7	1.31877e+06	17575.7	0.299115	15358.5	2180.67	36.2125	0	0	6.80558	19.0439	-5.34831	103.152
1.5	10	400	-25.3133	13.3701	-101.731	17575.7	1.31877e+06	17575.7	13373.6	4202.03	0	0	0	0	-49.845	14.7628	-168.961	103.152
1.5	10	4000	-1.72502	12.939	-13.5132	17575.7	1.31877e+06	17575.7	11052.8	6522.91	0	0	0	0	-4.94214	10.4271	-18.4653	103.152
2	6	400	10.739	34.2298	-53.8535	17605.6	1.3188e+06	11592.5	4999.68	3285.99	1459.83	1847.05	2684.48	3328.57	-13.435	34.4633	-131.552	57.1457
2	6	4000	25.139	31.7135	14.6894	17605.6	1.3188e+06	7482.24	0	0.0220969	2294.51	5187.71	9201.2	922.148	21.4474	30.406	7.22223	57.1457
2	7	400	1.3682	32.108	-76.0382	17605.6	1.3188e+06	13920.3	7152.23	3352.55	1498.18	1917.35	2714.11	971.18	-27.0791	32.5049	-166.284	57.1457
2	7	4000	20.6595	29.3981	7.90373	17605.6	1.3188e+06	13981.1	0	2781.33	4275.15	6924.61	3624.51	0	16.3304	27.6733	-0.421477	57.1457
2	8	400	-9.21719	28.9519	-99.0573	17605.6	1.3188e+06	16207.7	9202.15	3455.83	1568.72	1980.96	1397.93	0	-41.8539	29.5914	-201.917	57.1457
2	8	4000	14.0179	25.6792	-1.30881	17605.6	1.3188e+06	17576.9	3.49922	8865.89	5878.47	2829.08	28.6555	0	9.05766	23.4275	-10.2475	57.1457
2	9	400	-21.1048	24.379	-123.073	17605.6	1.3188e+06	17605.6	11243.3	3635.05	1601.19	1126.09	0	0	-57.8634	25.3585	-238.492	57.1457
2	9	4000	4.22976	19.6	-13.85	17605.6	1.3188e+06	17605.6	5129.46	11502.4	973.756	0	0	0	-1.34578	16.7087	-23.2005	57.1457
2	10	400	-34.0836	18.3612	-147.405	17605.6	1.3188e+06	17605.6	13314	3696.94	594.632	0	0	0	-74.9203	19.7693	-278.714	57.1457
2	10	4000	-8.02167	11.1832	-28.7571	17605.6	1.3188e+06	17605.6	14240.2	3365.44	0	0	0	0	-14.2009	7.60097	-38.5862	57.1457
2.5	6	400	6.28168	34.9177	-83.3552	17617.4	1.31882e+06	11881.6	6048.93	2921.98	1288.93	1621.77	2325.36	3410.48	-30.7146	35.0778	-215.29	35.0975
2.5	6	4000	23.0015	31.9383	5.8296	17617.4	1.31882e+06	9472.79	0	2233.27	2904.31	4335.21	7130.14	1014.5	16.7337	29.9508	-6.37725	35.0975
2.5	7	400	-4.01919	33.2679	-110.567	17617.4	1.31882e+06	13910.9	7990.96	2956	1308.51	1655.42	2298.35	1408.2	-47.4203	33.5462	-264.395	35.0975
2.5	7	4000	17.2946	29.361	-3.74005	17617.4	1.31882e+06	15091.6	107.407	5988.84	3665.16	5330.25	2525.79	0	9.89529	26.7071	-17.4138	35.0975
2.5	8	400	-15.4089	30.8219	-138.113	17617.4	1.31882e+06	15814.6	9805.28	3010.68	1341.4	1657.27	1718.13	84.6777	-65.1215	31.2827	-316.292	35.0975
2.5	8	4000	8.93536	25.0628	-16.2212	17617.4	1.31882e+06	17617.4	3474.53	8555.89	3995.39	1591.63	0	0	0.400908	21.5272	-31.1348	35.0975
2.5	9	400	-27.9155	27.3135	-166.844	17617.4	1.31882e+06	17316.6	11559	3093.2	1330.84	1333.56	300.873	0	-83.8754	28.0404	-367.24	35.0975
2.5	9	4000	-2.11479	18.5602	-31.3633	17617.4	1.31882e+06	17617.4	9070.22	8112.86	434.357	0	0	0	-11.7665	13.9923	-47.4848	35.0975
2.5	10	400	-41.4601	22.5582	-196.392	17617.4	1.31882e+06	17617.4	13295.6	3097.34	997.521	226.944	0	0	-103.625	23.6383	-419.029	35.0975
2.5	10	4000	-14.5792	10.3649	-47.6617	17617.4	1.31882e+06	17617.4	15435.5	2181.93	0	0	0	0	-25.3234	4.84127	-65.1725	35.0975
3	6	400	4.09538	35.4853	-104.867	17623.2	1.31883e+06	11850.5	6460.99	2706.52	1189.88	1493.15	2124.64	3648.03	-45.7282	35.5841	-299.685	24.62
3	6	4000	21.4485	31.9499	-2.18004	17623.2	1.31883e+06	10200.3	0.367253	3862.87	2673.16	3663.92	5996.58	1426.31	12.5783	29.6294	-19.7195	24.62
3	7	400	-6.65685	34.2092	-135.816	17623.2	1.31883e+06	13723.1	8282.09	2729.29	1201.61	1510.11	2073.64	1826.47	-65.0244	34.3862	-362.906	24.62
3	7	4000	14.8279	29.0964	-14.0587	17623.2	1.31883e+06	15119.1	1759.94	5960.65	3068.42	4330.05	2504.15	0	4.3741	25.9803	-33.8442	24.62
3	8	400	-18.5143	32.2779	-167.52	17623.2	1.31883e+06	15454	9979.82	2766.67	1219.27	1488.23	1709.56	459.649	-85.3329	32.5831	-426.97	24.62
3	8	4000	5.76903	24.5622	-28.4834	17623.2	1.31883e+06	17623.2	5388.47	7325.99	3441.88	1466.86	0	0	-6.24797	20.471	-50.3904	24.62
3	9	400	-31.3834	29.4956	-199.959	17623.2	1.31883e+06	16869.5	11596.2	2811.45	1190.71	1271.16	753.664	0	-106.586	29.9985	-491.815	24.62
3	9	4000	-5.70185	17.9099	-45.1553	17623.2	1.31883e+06	17623.2	10283.7	7018.86	320.648	0	0	0	-19.2443	12.7801	-69.2267	24.62
3	10	400	-45.2221	25.6514	-233.154	17623.2	1.31883e+06	17610.1	13172.2	2781.19	983.901	672.831	13.0665	0	-128.765	26.4364	-557.437	24.62
3	10	4000	-18.3618	9.72848	-62.7261	17623.2	1.31883e+06	17623.2	15507.3	2115.91	0	0	0	0	-33.404	3.61535	-89.1525	24.62

### Sheet: 0.0625
% Model	multiprobe_Normal_0625_dense.mph
% Version	COMSOL 5.4.0.388
% Date	May 21 2021, 00:10
% Table	Comsol Paper -
Spacing (mm)	Power (W)	k (W/(m*K))	ROI_Tavg (°C)	ROI_Tmax (°C)	ROI_Tmin (°C)	ROI_Vol (mm^3)	T<25 (mm^3)	T<=0 (mm^3)	0<T<=15 (mm^3)	15<T<=20 (mm^3)	20<T<=25 (mm^3)	20<T<=25 (%)	25<T<=30 (mm^3)	T>30 (mm^3)	Probe_Tmax (°C)	Probe_Tmin (°C)	Probe_Vol (mm^3)	Probe_Vol (%)
0.5	6	400	26.537	31.3683	20.4231	17012.4	4839.3	0	0	0	4839.3	28.4457	11317.9	855.217	31.519	15.819	617.58	3.50301
0.5	7	400	22.9745	29.2424	15.549	17012.4	11636.8	0	0	3475.86	8160.91	47.9703	5375.65	0	29.4372	10.3986	617.58	3.50301
0.5	8	400	18.0408	26.1676	9.15295	17012.4	16798.8	0	4056.84	6916.11	5825.81	34.2444	213.661	0	26.4214	3.5989	617.58	3.50301
0.5	9	400	10.531	21.1638	-0.0143982	17012.4	17012.4	5.65518e-06	14012.3	2876.65	123.423	0.725488	0	0	21.5111	-5.76939	617.58	3.50301
0.5	10	400	-0.0975535	13.5286	-12.3911	17012.4	17012.4	8420.23	8592.19	0	0	0	0	0	13.9768	-18.2456	617.58	3.50301
0.75	6	400	24.3519	31.9071	11.0746	17368.6	8137.73	0	1017.77	2912.76	4207.21	24.2231	7335.01	1895.83	31.9974	0.610362	261.427	1.48285
0.75	7	400	19.6361	29.5907	3.35092	17368.6	12871.8	0	4409.43	3476.16	4986.21	28.7082	4496.77	0	29.7145	-8.42858	261.427	1.48285
0.75	8	400	12.9074	25.9579	-6.64756	17368.6	17262	1309.29	7852.17	4442.69	3657.85	21.0601	106.586	0	26.1344	-19.5283	261.427	1.48285
0.75	9	400	3.4857	20.2882	-19.4673	17368.6	17368.6	5998.75	9801.43	1566.21	2.17378	0.0125156	0	0	20.5569	-33.2949	261.427	1.48285
0.75	10	400	-8.33954	12.3633	-34.5689	17368.6	17368.6	12853.8	4514.74	0	0	0	0	0	12.7253	-49.3958	261.427	1.48285
1	6	400	22.0396	32.0693	0.622825	17488.1	9429.62	0	3803.57	2448.97	3177.08	18.1671	5021.97	3036.51	32.3862	-17.483	141.904	0.8049
1	7	400	16.2281	29.5048	-10.0999	17488.1	13151.3	1497.8	5469.43	2618.52	3565.56	20.3885	4336.79	0	29.9251	-30.6353	141.904	0.8049
1	8	400	8.26837	25.4703	-23.1255	17488.1	17457	4644.21	6166.71	3115.08	3531.02	20.191	31.074	0	26.0114	-45.9468	141.904	0.8049
1	9	400	-1.99271	19.5604	-38.3576	17488.1	17488.1	8509.69	7447.02	1531.38	0	0	0	0	20.2327	-63.4343	141.904	0.8049
1	10	400	-14.0994	11.7351	-55.1834	17488.1	17488.1	13179.5	4308.63	0	0	0	0	0	12.5915	-82.6177	141.904	0.8049
1.5	6	400	16.1124	33.1265	-26.012	17575.7	10956.9	3005.11	3936.9	1763.05	2251.81	12.8121	3350.94	3267.87	33.4418	-67.4897	54.3175	0.308097
1.5	7	400	7.98556	30.2608	-43.1642	17575.7	13850.2	5511.74	4069.55	1850.78	2418.14	13.7584	3610.16	115.313	30.7823	-90.9588	54.3175	0.308097
1.5	8	400	-1.58509	26.2029	-61.4655	17575.7	17006.9	7989.81	4295.08	2019.21	2702.81	15.3781	568.774	0	26.976	-115.674	54.3175	0.308097
1.5	9	400	-12.7813	20.5447	-81.0692	17575.7	17575.7	10588.1	4730.47	2183.81	73.2942	0.417021	0	0	21.6245	-141.758	54.3175	0.308097
1.5	10	400	-25.3133	13.3701	-101.731	17575.7	17575.7	13373.6	4202.03	0	0	0	0	0	14.7628	-168.961	54.3175	0.308097
2	6	400	10.739	34.2298	-53.8535	17605.6	11592.5	4999.68	3285.99	1459.83	1847.05	10.4912	2684.48	3328.57	34.4633	-131.552	24.4036	0.138421
2	7	400	1.3682	32.108	-76.0382	17605.6	13920.3	7152.23	3352.55	1498.18	1917.35	10.8905	2714.11	971.18	32.5049	-166.284	24.4036	0.138421
2	8	400	-9.21719	28.9519	-99.0573	17605.6	16207.7	9202.15	3455.83	1568.72	1980.96	11.2519	1397.93	0	29.5914	-201.917	24.4036	0.138421
2	9	400	-21.1048	24.379	-123.073	17605.6	17605.6	11243.3	3635.05	1601.19	1126.09	6.39621	0	0	25.3585	-238.492	24.4036	0.138421
2	10	400	-34.0836	18.3612	-147.405	17605.6	17605.6	13314	3696.94	594.632	0	0	0	0	19.7693	-278.714	24.4036	0.138421
2.5	6	400	6.28168	34.9177	-83.3552	17617.4	11881.6	6048.93	2921.98	1288.93	1621.77	9.20548	2325.36	3410.48	35.0778	-215.29	12.5646	0.0712683
2.5	7	400	-4.01919	33.2679	-110.567	17617.4	13910.9	7990.96	2956	1308.51	1655.42	9.39649	2298.35	1408.2	33.5462	-264.395	12.5646	0.0712683
2.5	8	400	-15.4089	30.8219	-138.113	17617.4	15814.6	9805.28	3010.68	1341.4	1657.27	9.40699	1718.13	84.6777	31.2827	-316.292	12.5646	0.0712683
2.5	9	400	-27.9155	27.3135	-166.844	17617.4	17316.6	11559	3093.2	1330.84	1333.56	7.56956	300.873	0	28.0404	-367.24	12.5646	0.0712683
2.5	10	400	-41.4601	22.5582	-196.392	17617.4	17617.4	13295.6	3097.34	997.521	226.944	1.28818	0	0	23.6383	-419.029	12.5646	0.0712683
3	6	400	4.09538	35.4853	-104.867	17623.2	11850.5	6460.99	2706.52	1189.88	1493.15	8.47263	2124.64	3648.03	35.5841	-299.685	6.79298	0.0385308
3	7	400	-6.65685	34.2092	-135.816	17623.2	13723.1	8282.09	2729.29	1201.61	1510.11	8.56888	2073.64	1826.47	34.3862	-362.906	6.79298	0.0385308
3	8	400	-18.5143	32.2779	-167.52	17623.2	15454	9979.82	2766.67	1219.27	1488.23	8.44473	1709.56	459.649	32.5831	-426.97	6.79298	0.0385308
3	9	400	-31.3834	29.4956	-199.959	17623.2	16869.5	11596.2	2811.45	1190.71	1271.16	7.21297	753.664	0	29.9985	-491.815	6.79298	0.0385308
3	10	400	-45.2221	25.6514	-233.154	17623.2	17610.1	13172.2	2781.19	983.901	672.831	3.81787	13.0665	0	26.4364	-557.437	6.79298	0.0385308

### Sheet: 0.125
% Model	multiprobe_Normal_1250_dense.mph
% Version	COMSOL 5.4.0.388
% Date	May 22 2021, 18:54
% Table	Comsol Paper -
Spacing (mm)	Power (W)	k (W/(m*K))	ROI_Tavg (°C)	ROI_Tmax (°C)	ROI_Tmin (°C)	ROI_Vol (mm^3)	T<25 (mm^3)	T<=0 (mm^3)	0<T<=15 (mm^3)	15<T<=20 (mm^3)	20<T<=25 (mm^3)	20<T<=25 (%)	25<T<=30 (mm^3)	T>30 (mm^3)	Probe_Tmax (°C)	Probe_Tmin (°C)	Probe_Vol (mm^3)	Probe_Vol (%)
0.75	6	400	26.941	31.1249	23.2167	16531.5	2497.31	0	0	0	2497.31	15.1064	13633	401.211	30.8837	20.5784	1098.52	6.23098
0.75	7	400	23.6095	29.0035	19.0951	16531.5	12501.1	0	0	616.01	11885.1	71.8939	4030.34	0	28.6932	16.1707	1098.52	6.23098
0.75	8	400	19.0515	25.994	13.65	16531.5	16430.9	0	890.678	9804.98	5735.19	34.6926	100.626	0	25.5964	10.539	1098.52	6.23098
0.75	9	400	12.247	21.253	5.82401	16531.5	16531.5	0	13383.3	3051.16	97.0659	0.587158	0	0	20.7454	2.66836	1098.52	6.23098
0.75	10	400	2.41104	13.9371	-5.13066	16531.5	16531.5	4807.45	11724	0	0	0	0	0	13.3008	-8.23019	1098.52	6.23098
1	6	400	26.3701	31.4373	20.0951	17015.4	5125.99	0	0	0	5125.99	30.1255	11128.3	761.118	31.4208	15.4759	614.568	3.48592
1	7	400	22.7063	29.2953	15.08	17015.4	12278.5	0	0	3850.89	8427.64	49.5294	4736.91	0	29.2695	9.92203	614.568	3.48592
1	8	400	17.6009	26.1665	8.46502	17015.4	16859.3	0	4593.94	7222.49	5042.89	29.6372	156.115	0	26.1274	2.9171	614.568	3.48592
1	9	400	9.80144	21.0305	-1.04396	17015.4	17015.4	124.792	14423.1	2402.7	64.8417	0.381076	0	0	20.9811	-6.7765	614.568	3.48592
1	10	400	-1.06943	13.2714	-13.6976	17015.4	17015.4	9570.83	7444.6	0	0	0	0	0	13.2045	-19.5334	614.568	3.48592
1.25	6	400	25.376	31.6921	15.7519	17244.1	7051.78	0	0	2016.56	5035.22	29.1997	9081.87	1110.45	31.7297	8.48367	385.904	2.18891
1.25	7	400	21.1652	29.4574	9.41099	17244.1	12837.8	0	2299.79	4125.03	6412.94	37.1892	4406.34	0	29.5045	1.26496	385.904	2.18891
1.25	8	400	15.1031	26.0006	0.98289	17244.1	17145.7	0	7669.91	5709.84	3765.99	21.8393	98.3572	0	26.0639	-7.83629	385.904	2.18891
1.25	9	400	6.26137	20.4811	-10.417	17244.1	17244.1	3691.92	11875.4	1667.44	9.31422	0.0540139	0	0	20.5737	-19.7132	385.904	2.18891
1.25	10	400	-5.36581	12.4636	-24.578	17244.1	17244.1	12351.7	4892.44	0	0	0	0	0	12.5955	-34.3468	385.904	2.18891
1.5	6	400	24.4748	31.8955	11.3576	17363.6	8033.16	0	836.947	2921.77	4274.44	24.6172	7481.09	1849.38	31.938	1.06935	266.362	1.51085
1.5	7	400	19.7834	29.5677	3.71675	17363.6	12846	0	4244.7	3532.62	5068.69	29.1914	4517.63	0	29.6425	-7.85876	266.362	1.51085
1.5	8	400	13.046	25.8895	-6.22994	17363.6	17317.8	1147.56	7948.65	4518.95	3702.65	21.3242	45.8188	0	26.03	-18.8727	266.362	1.51085
1.5	9	400	3.49252	20.0937	-19.1252	17363.6	17363.6	5955.39	10005.8	1402.42	0.00539468	3.10689e-05	0	0	20.3207	-32.6707	266.362	1.51085
1.5	10	400	-8.43941	12.043	-34.2755	17363.6	17363.6	13025.4	4338.28	0	0	0	0	0	12.3627	-48.7797	266.362	1.51085
2	6	400	21.5642	32.0548	-1.17625	17488	9748.98	0.386184	4032.38	2490.51	3225.7	18.4453	5232.51	2506.47	32.1509	-19.7428	142.047	0.805712
2	7	400	15.3494	29.3482	-12.5586	17488	13804.7	1835.93	5553.07	2681.57	3734.1	21.3524	3683.29	0	29.5206	-33.6006	142.047	0.805712
2	8	400	7.03647	25.1815	-26.1444	17488	17486.7	5076.32	6341.44	3291.37	2777.56	15.8827	1.2665	0	25.4757	-49.5506	142.047	0.805712
2	9	400	-3.67606	19.0303	-42.0063	17488	17488	9137.91	7422.72	927.328	0	0	0	0	19.4659	-67.7647	142.047	0.805712
2	10	400	-15.9782	11.1164	-59.1875	17488	17488	13982.5	3505.5	0	0	0	0	0	11.7126	-87.4282	142.047	0.805712
2.5	6	400	17.7284	32.2164	-18.0599	17544.8	10981.4	1931.47	4351.12	2050.56	2648.23	15.0941	4150.08	2413.36	31.7411	-48.6841	85.1875	0.483196
2.5	7	400	9.98181	29.2768	-33.5428	17544.8	14516.1	4541.2	4778.3	2199.94	2996.71	17.0803	3028.67	0	28.5747	-68.6505	85.1875	0.483196
2.5	8	400	0.486275	25.0015	-50.589	17544.8	17544.8	7507.19	5148.5	2567.22	2321.9	13.2341	0	0	24.0226	-90.2231	85.1875	0.483196
2.5	9	400	-10.9156	18.9486	-69.2532	17544.8	17544.8	10726.1	5920.79	897.972	0	0	0	0	17.6824	-113.478	85.1875	0.483196
2.5	10	400	-23.5149	11.4156	-88.8388	17544.8	17544.8	14282.6	3262.2	0	0	0	0	0	9.89686	-137.758	85.1875	0.483196
3	6	400	14.984	32.6691	-32.3305	17572.5	11414.9	3317.61	4021.88	1784.66	2290.8	13.0363	3485.41	2672.14	32.1645	-76.7037	57.5045	0.326174
3	7	400	6.48411	29.7578	-50.6177	17572.5	14413.4	5906.81	4129.32	1881.3	2495.94	14.2037	3159.13	0	28.9797	-101.84	57.5045	0.326174
3	8	400	-3.61808	25.5133	-70.1944	17572.5	17519.1	8488.17	4378.75	2095.11	2557.08	14.5516	53.3856	0	24.4678	-128.357	57.5045	0.326174
3	9	400	-15.2567	19.7229	-90.9781	17572.5	17572.5	11161.1	4859.79	1551.57	0	0	0	0	18.4196	-156.153	57.5045	0.326174
3	10	400	-28.1068	12.4643	-112.715	17572.5	17572.5	14015	3557.46	0	0	0	0	0	10.9651	-184.956	57.5045	0.326174

### Sheet: 0.25
% Model	multiprobe_Normal_2500_dense.mph
% Version	COMSOL 5.4.0.388
% Date	May 24 2021, 09:04
% Table	Comsol Paper -
Spacing (mm)	Power (W)	k (W/(m*K))	ROI_Tavg (°C)	ROI_Tmax (°C)	ROI_Tmin (°C)	ROI_Vol (mm^3)	T<25 (mm^3)	T<=0 (mm^3)	0<T<=15 (mm^3)	15<T<=20 (mm^3)	20<T<=25 (mm^3)	20<T<=25 (%)	25<T<=30 (mm^3)	T>30 (mm^3)	Probe_Tmax (°C)	Probe_Tmin (°C)	Probe_Vol (mm^3)	Probe_Vol (%)
1	6	400	26.8984	29.8654	25.5892	14113.5	0	0	0	0	0	0	14113.5	0	29.2436	24.74	3516.46	19.9459
1	7	400	23.5947	27.3705	22.0007	14113.5	12777.2	0	0	0	12777.2	90.5313	1336.37	0	26.5894	21.0905	3516.46	19.9459
1	8	400	19.3459	24.0847	17.4357	14113.5	14113.5	0	0	10920.7	3192.79	22.6222	0	0	23.117	16.5028	3516.46	19.9459
1	9	400	13.4006	19.3307	11.1285	14113.5	14113.5	0	12069.9	2043.65	0	0	0	0	18.136	10.2281	3516.46	19.9459
1	10	400	5.17739	12.5085	2.50378	14113.5	14113.5	0	14113.5	0	0	0	0	0	11.0498	1.68188	3516.46	19.9459
1.5	6	400	26.8614	30.9102	23.9892	16085.3	1522.59	0	0	0	1522.59	9.46578	14358.2	204.508	29.926	22.0987	1544.75	8.76204
1.5	7	400	23.5122	28.7201	20.0297	16085.3	13231.6	0	0	0	13231.6	82.2594	2853.63	0	27.4624	17.9544	1544.75	8.76204
1.5	8	400	18.9468	25.624	14.777	16085.3	16054	0	16.5213	11687.6	4349.88	27.0427	31.2811	0	24.0214	12.5989	1544.75	8.76204
1.5	9	400	12.2051	20.8048	7.24272	16085.3	16085.3	0	13574.6	2478.15	32.4944	0.202014	0	0	18.7499	5.07487	1544.75	8.76204
1.5	10	400	2.56844	13.479	-3.26341	16085.3	16085.3	3772.91	12312.3	0	0	0	0	0	10.9049	-5.34156	1544.75	8.76204
2	6	400	26.4877	31.2762	21.6216	16758.2	4176.55	0	0	0	4176.55	24.9224	12196.6	385.078	30.1742	18.2993	871.768	4.9448
2	7	400	22.8774	29.1053	16.9775	16758.2	13472.5	0	0	2604.84	10867.7	64.8497	3285.73	0	27.7	13.2962	871.768	4.9448
2	8	400	17.8405	25.9388	10.781	16758.2	16694.8	0	3439.11	9233.58	4022.14	24.001	63.4063	0	24.1499	6.86804	871.768	4.9448
2	9	400	10.1672	20.7734	1.78389	16758.2	16758.2	0	14765.3	1972.47	20.4164	0.121829	0	0	18.4792	-2.18712	871.768	4.9448
2	10	400	-0.561916	12.9572	-10.3399	16758.2	16758.2	9587.1	7171.13	0	0	0	0	0	10.0752	-14.2945	871.768	4.9448
2.5	6	400	25.3032	31.7166	17.1494	17094.8	7031.68	0	0	1180.66	5851.02	34.2269	9436.18	626.942	29.9314	11.7508	535.202	3.03575
2.5	7	400	20.9743	29.4538	11.0278	17094.8	14543.8	0	1576.88	4819.62	8147.34	47.6598	2550.96	0	27.1147	5.03729	535.202	3.03575
2.5	8	400	14.6334	25.8819	2.66981	17094.8	17041.8	0	8367.12	6328.17	2346.48	13.7263	53.0272	0	22.7952	-3.71848	535.202	3.03575
2.5	9	400	5.43179	20.1744	-8.72359	17094.8	17094.8	3628.43	12441.1	1024.95	0.305775	0.0017887	0	0	16.1262	-15.3481	535.202	3.03575
2.5	10	400	-6.27766	12.1183	-22.581	17094.8	17094.8	13542.3	3552.49	0	0	0	0	0	7.01206	-29.4786	535.202	3.03575
3	6	400	24.5463	31.7668	13.2306	17257.4	8075.31	0	47.5948	2878.87	5148.85	29.8356	8480.44	701.623	29.8044	5.50046	372.617	2.11354
3	7	400	19.7564	29.379	5.94413	17257.4	14716.9	0	3562.68	4278.19	6876	39.8438	2540.51	0	26.7936	-2.67672	372.617	2.11354
3	8	400	12.6861	25.5095	-3.88312	17257.4	17242.2	472.612	9518.35	5232.59	2018.61	11.6971	15.2156	0	22.0877	-13.1719	372.617	2.11354
3	9	400	2.66209	19.3625	-16.7936	17257.4	17257.4	6128.9	10433.8	694.721	0	0	0	0	14.906	-26.6149	372.617	2.11354
3	10	400	-9.38504	11.172	-31.5935	17257.4	17257.4	14433	2824.43	0	0	0	0	0	5.66779	-42.049	372.617	2.11354
4	6	400	24.3542	32.0351	8.30309	17404.9	8175.69	0	1099.65	2955.82	4120.22	23.6728	6869.13	2360.03	29.9665	-4.04284	225.142	1.27704
4	7	400	19.3853	29.6424	-0.147207	17404.9	12872.4	0.000401356	4743.02	3386.8	4742.6	27.2487	4532.45	0	26.8405	-14.0603	225.142	1.27704
4	8	400	12.1159	25.7431	-11.1436	17404.9	17365.3	1850.31	7827.7	4121.71	3565.56	20.486	39.5739	0	21.8972	-26.3879	225.142	1.27704
4	9	400	1.82384	19.5038	-25.2289	17404.9	17404.9	7002.81	9314.63	1087.42	0	0	0	0	14.4384	-41.6569	225.142	1.27704
4	10	400	-10.7621	10.9826	-41.4258	17404.9	17404.9	13735.2	3669.65	0	0	0	0	0	4.94493	-59.1352	225.142	1.27704
5	6	400	20.6428	32.4856	-8.4885	17494.8	10436.1	112.344	4357.58	2559.19	3406.95	19.4741	5384.64	1674.11	28.6661	-30.2421	135.188	0.766807
5	7	400	13.5554	29.7304	-21.8376	17494.8	14965.5	2566.84	5721.8	2821.87	3854.98	22.035	2529.32	0	24.2951	-46.5286	135.188	0.766807
5	8	400	4.12374	25.3353	-37.5378	17494.8	17491.9	6164.09	6698.19	3046.85	1582.74	9.04693	2.9349	0	18.2167	-65.1039	135.188	0.766807
5	9	400	-7.51848	18.9024	-55.2206	17494.8	17494.8	10662.6	6455.96	376.28	0	0	0	0	10.1254	-85.7317	135.188	0.766807
5	10	400	-20.2844	10.973	-73.7461	17494.8	17494.8	15233.3	2261.5	0	0	0	0	0	0.642644	-107.367	135.188	0.766807

### Sheet: 0.5
% Model	multiprobe_Normal_5000_dense.mph
% Version	COMSOL 5.4.0.388
% Date	May 26 2021, 00:44
% Table	Comsol Paper -
Spacing (mm)	Power (W)	k (W/(m*K))	ROI_Tavg (°C)	ROI_Tmax (°C)	ROI_Tmin (°C)	ROI_Vol (mm^3)	T<25 (mm^3)	T<=0 (mm^3)	0<T<=15 (mm^3)	15<T<=20 (mm^3)	20<T<=25 (mm^3)	20<T<=25 (%)	25<T<=30 (mm^3)	T>30 (mm^3)	Probe_Tmax (°C)	Probe_Tmin (°C)	Probe_Vol (mm^3)	Probe_Vol (%)
1.5	6	400	25.5401	28.2939	24.7186	10895.4	1351.46	0	0	0	1351.46	12.4039	9543.99	0	27.0275	24.3097	6734.56	38.1994
1.5	7	400	21.9887	25.4188	20.9888	10895.4	10880.5	0	0	0	10880.5	99.8625	14.9855	0	23.8493	20.5634	6734.56	38.1994
1.5	8	400	17.4402	21.6475	16.2429	10895.4	10895.4	0	0	10645.1	250.305	2.29734	0	0	19.732	15.8244	6734.56	38.1994
1.5	9	400	11.4379	16.5318	10.0228	10895.4	10895.4	0	10761.2	134.28	0	0	0	0	14.2264	9.63574	6734.56	38.1994
1.5	10	400	3.72368	9.78994	2.07746	10895.4	10895.4	0	10895.4	0	0	0	0	0	7.06605	1.71161	6734.56	38.1994
2	6	400	26.7	29.8049	25.4056	13808.2	0	0	0	0	0	0	13808.2	0	28.4638	24.6263	3821.76	21.6776
2	7	400	23.3159	27.2618	21.7434	13808.2	12857	0	0	0	12857	93.1108	951.284	0	25.5842	20.9125	3821.76	21.6776
2	8	400	18.9672	23.9088	17.0878	13808.2	13808.2	0	0	11474.6	2333.62	16.9002	0	0	21.8406	16.2417	3821.76	21.6776
2	9	400	12.903	19.0627	10.6761	13808.2	13808.2	0	12341.9	1466.32	0	0	0	0	16.5262	9.86602	3821.76	21.6776
2	10	400	4.60439	12.1704	1.99698	13808.2	13808.2	0	13808.2	0	0	0	0	0	9.09896	1.26277	3821.76	21.6776
2.5	6	400	26.4074	30.7581	24.1183	15273.4	1733.09	0	0	0	1733.09	11.3471	13422.7	117.633	28.4113	22.8666	2356.58	13.3669
2.5	7	400	22.8862	28.467	20.1043	15273.4	13545.2	0	0	0	13545.2	88.6847	1728.23	0	25.494	18.7523	2356.58	13.3669
2.5	8	400	18.1083	25.2252	14.7704	15273.4	15270.8	0	17.0926	12669	2584.72	16.923	2.62255	0	21.482	13.3813	2356.58	13.3669
2.5	9	400	11.1999	20.2643	7.22668	15273.4	15273.4	0	13724.2	1547.18	2.00132	0.0131033	0	0	15.5538	5.87937	2356.58	13.3669
2.5	10	400	1.71095	13.0234	-2.94487	15273.4	15273.4	5329.68	9943.74	0	0	0	0	0	7.18966	-4.20595	2356.58	13.3669
3	6	400	26.3696	31.0152	23.1766	15981.1	3056.25	0	0	0	3056.25	19.1241	12687.1	237.767	28.4642	21.3888	1648.88	9.35268
3	7	400	22.7519	28.7573	18.8826	15981.1	13913.7	0	0	897.99	13015.7	81.4445	2067.39	0	25.52	16.9354	1648.88	9.35268
3	8	400	17.7591	25.4964	13.1299	15981.1	15968.4	0	1886.01	11264.3	2818.07	17.6338	12.7094	0	21.4051	11.1081	1648.88	9.35268
3	9	400	10.3599	20.3405	4.86528	15981.1	15981.1	0	14458.2	1521.38	1.51422	0.00947504	0	0	15.1603	2.87627	1648.88	9.35268
3	10	400	0.20034	12.7326	-6.20913	15981.1	15981.1	9133.71	6847.42	0	0	0	0	0	6.31554	-8.11778	1648.88	9.35268
4	6	400	26.9873	31.2881	22.4392	16616.6	2414.59	0	0	0	2414.59	14.5312	13973.2	228.768	28.6754	19.5374	1013.44	5.74838
4	7	400	23.6115	29.1798	18.1735	16616.6	12085.2	0	0	705.396	11379.8	68.4849	4531.33	0	25.9465	14.9474	1013.44	5.74838
4	8	400	18.9301	26.1369	12.5257	16616.6	16567.1	0	1207.08	9366.58	5993.47	36.0693	49.4281	0	22.1646	9.08416	1013.44	5.74838
4	9	400	11.7572	21.1826	4.28065	16616.6	16616.6	0	13988.4	2597.21	30.91	0.186019	0	0	16.2887	0.787137	1013.44	5.74838
4	10	400	1.20414	13.3271	-7.40919	16616.6	16616.6	6559.19	10057.4	0	0	0	0	0	7.38543	-10.842	1013.44	5.74838
5	6	400	25.2791	32.1129	16.3286	17032.5	7148.79	0	0	864.663	6284.12	36.8949	9277.09	606.642	27.0194	11.3229	597.485	3.38902
5	7	400	20.8211	29.9061	10.017	17032.5	14778.4	0	1435.22	5199.81	8143.4	47.8109	2254.08	0	23.407	4.47541	597.485	3.38902
5	8	400	14.1897	26.3019	1.34288	17032.5	16967.3	0	9215.11	5806.9	1945.28	11.421	65.2287	0	18.0098	-4.54659	597.485	3.38902
5	9	400	4.54784	20.4413	-10.4667	17032.5	17032.5	4253.9	12021.6	753.83	3.19882	0.0187807	0	0	9.96468	-16.5633	597.485	3.38902
5	10	400	-7.47239	12.2489	-24.5816	17032.5	17032.5	14154.8	2877.68	0	0	0	0	0	-0.449337	-30.9446	597.485	3.38902
6	6	400	22.7718	32.0423	6.92154	17241.1	10819.2	0	1386	3417.54	6015.67	34.8914	5664.97	756.925	24.1904	-1.15755	388.894	2.20586
6	7	400	16.5368	29.2997	-2.75058	17241.1	15748.6	9.77717	6507.3	5015.35	4216.19	24.4543	1492.48	0	18.9329	-11.6894	388.894	2.20586
6	8	400	7.61309	24.8179	-15.32	17241.1	17241.1	3509.03	10223.5	2458.29	1050.3	6.09182	0	0	11.3002	-24.9682	388.894	2.20586
6	9	400	-3.59114	18.3326	-30.0983	17241.1	17241.1	10618.8	6292.8	329.492	0	0	0	0	1.44516	-40.5001	388.894	2.20586
6	10	400	-15.6815	10.5032	-45.5292	17241.1	17241.1	15515	1726.12	0	0	0	0	0	-9.46327	-56.8467	388.894	2.20586
7	6	400	25.4321	32.1022	11.2298	17280.7	7126.57	0	37.3763	1638.72	5450.48	31.5409	8546.28	1607.8	26.8545	2.53148	349.34	1.98151
7	7	400	20.8657	29.8106	3.88154	17280.7	13327.9	0	2521.11	4366.21	6440.62	37.2707	3952.71	0	22.6616	-5.90191	349.34	1.98151
7	8	400	13.9132	25.9108	-6.03725	17280.7	17228.4	99.5752	8902.84	5102.68	3123.26	18.0737	52.308	0	16.4531	-16.6623	349.34	1.98151
7	9	400	3.57513	19.326	-19.4224	17280.7	17280.7	5722.93	10525	1032.71	0	0	0	0	7.63828	-30.6968	349.34	1.98151
7	10	400	-9.31752	10.1718	-35.2396	17280.7	17280.7	14225.7	3054.93	0	0	0	0	0	-3.70199	-47.2636	349.34	1.98151
