## Supplemental Table 3 for "Finite element analysis of a neural implant for cytostatic hypothermia and a novel heat management system"

### Sheet: 0.0625
% Model	multiprobe_Normal_0625_dense.mph
% Version	COMSOL 5.4.0.388
% Date	May 21 2021, 00:10
% Table	Comsol Paper -
Spacing (mm)	Power (W)	k (W/(m*K))	ROI_Tavg (°C)	ROI_Tmax (°C)	ROI_Tmin (°C)	ROI_Vol (mm^3)	T<25 (mm^3)	T<=0 (mm^3)	0<T<=15 (mm^3)	15<T<=20 (mm^3)	20<T<=25 (mm^3)	20<T<=25 (%)	25<T<=30 (mm^3)	T>30 (mm^3)	Probe_Tmax (°C)	Probe_Tmin (°C)	Probe_Vol (mm^3)	Probe_Vol (%)
0.5	6	4000	28.4761	30.5309	27.8091	17012.4	0	0	0	0	0	0	16894	118.39	30.2592	27.2717	617.58	3.50301
0.5	7	4000	25.8153	28.4242	25.0194	17012.4	0	0	0	0	0	0	17012.4	0	28.0859	24.4305	617.58	3.50301
0.5	8	4000	22.4027	25.6814	21.4486	17012.4	16938.4	0	0	0	16938.4	99.565	74.0122	0	25.2651	20.8491	617.58	3.50301
0.5	9	4000	17.5697	21.7111	16.4181	17012.4	17012.4	0	0	16572.7	439.706	2.58462	0	0	21.1972	15.8661	617.58	3.50301
0.5	10	4000	10.2288	15.505	8.83249	17012.4	17012.4	0	17004.8	7.58725	0	0	0	0	14.8944	8.3633	617.58	3.50301
0.75	6	4000	27.9994	31.1395	26.4517	17368.6	0	0	0	0	0	0	16926.2	442.378	30.4957	25.3211	261.427	1.48285
0.75	7	4000	25.0557	29.0932	23.1759	17368.6	8758.76	0	0	0	8758.76	50.4288	8609.81	0	28.2829	21.9485	261.427	1.48285
0.75	8	4000	21.1952	26.3442	18.9403	17368.6	17142.9	0	0	3075.69	14067.2	80.9923	225.672	0	25.3336	17.67	261.427	1.48285
0.75	9	4000	15.5025	22.1373	12.8005	17368.6	17368.6	0	7549.45	9436.79	382.329	2.20127	0	0	20.8652	11.5791	261.427	1.48285
0.75	10	4000	6.70463	15.3029	3.4689	17368.6	17368.6	0	17367	1.62169	0	0	0	0	13.6857	2.40503	261.427	1.48285
1	6	4000	27.7457	31.2963	25.1422	17488.1	0	0	0	0	0	0	16967.1	520.952	30.8302	23.2638	141.904	0.8049
1	7	4000	24.6375	29.241	21.4831	17488.1	10111	0	0	0	10111	57.8166	7377.07	0	28.6623	19.4247	141.904	0.8049
1	8	4000	20.5106	26.4371	16.742	17488.1	17289.1	0	0	6888.97	10400.2	59.4699	198.962	0	25.7288	14.5811	141.904	0.8049
1	9	4000	14.2763	22.0098	9.78548	17488.1	17488.1	0	11739	5493.06	256.052	1.46415	0	0	21.1458	7.65857	141.904	0.8049
1	10	4000	4.64283	14.7355	-0.682672	17488.1	17488.1	298.037	17190.1	0	0	0	0	0	13.7043	-2.63388	141.904	0.8049
1.5	6	4000	26.5888	31.5642	20.7558	17575.7	4625.76	0	0	0	4625.76	26.3191	12257.8	692.129	30.5746	16.595	54.3175	0.308097
1.5	7	4000	22.9573	29.4656	15.8778	17575.7	12783.5	0	0	3275.17	9508.35	54.0994	4792.16	0	28.188	11.2569	54.3175	0.308097
1.5	8	4000	17.732	26.2954	9.24213	17575.7	17463.7	0	4297.43	8283.11	4883.17	27.7837	111.973	0	24.6637	4.33114	54.3175	0.308097
1.5	9	4000	9.7309	21.0871	-0.366608	17575.7	17575.7	0.299115	15358.5	2180.67	36.2125	0.206038	0	0	19.0439	-5.34831	54.3175	0.308097
1.5	10	4000	-1.72502	12.939	-13.5132	17575.7	17575.7	11052.8	6522.91	0	0	0	0	0	10.4271	-18.4653	54.3175	0.308097
2	6	4000	25.139	31.7135	14.6894	17605.6	7482.24	0	0.0220969	2294.51	5187.71	29.4663	9201.2	922.148	30.406	7.22223	24.4036	0.138421
2	7	4000	20.6595	29.3981	7.90373	17605.6	13981.1	0	2781.33	4275.15	6924.61	39.3319	3624.51	0	27.6733	-0.421477	24.4036	0.138421
2	8	4000	14.0179	25.6792	-1.30881	17605.6	17576.9	3.49922	8865.89	5878.47	2829.08	16.0692	28.6555	0	23.4275	-10.2475	24.4036	0.138421
2	9	4000	4.22976	19.6	-13.85	17605.6	17605.6	5129.46	11502.4	973.756	0	0	0	0	16.7087	-23.2005	24.4036	0.138421
2	10	4000	-8.02167	11.1832	-28.7571	17605.6	17605.6	14240.2	3365.44	0	0	0	0	0	7.60097	-38.5862	24.4036	0.138421
2.5	6	4000	23.0015	31.9383	5.8296	17617.4	9472.79	0	2233.27	2904.31	4335.21	24.6075	7130.14	1014.5	29.9508	-6.37725	12.5646	0.0712683
2.5	7	4000	17.2946	29.361	-3.74005	17617.4	15091.6	107.407	5988.84	3665.16	5330.25	30.2555	2525.79	0	26.7071	-17.4138	12.5646	0.0712683
2.5	8	4000	8.93536	25.0628	-16.2212	17617.4	17617.4	3474.53	8555.89	3995.39	1591.63	9.03439	0	0	21.5272	-31.1348	12.5646	0.0712683
2.5	9	4000	-2.11479	18.5602	-31.3633	17617.4	17617.4	9070.22	8112.86	434.357	0	0	0	0	13.9923	-47.4848	12.5646	0.0712683
2.5	10	4000	-14.5792	10.3649	-47.6617	17617.4	17617.4	15435.5	2181.93	0	0	0	0	0	4.84127	-65.1725	12.5646	0.0712683
3	6	4000	21.4485	31.9499	-2.18004	17623.2	10200.3	0.367253	3862.87	2673.16	3663.92	20.7903	5996.58	1426.31	29.6294	-19.7195	6.79298	0.0385308
3	7	4000	14.8279	29.0964	-14.0587	17623.2	15119.1	1759.94	5960.65	3068.42	4330.05	24.5702	2504.15	0	25.9803	-33.8442	6.79298	0.0385308
3	8	4000	5.76903	24.5622	-28.4834	17623.2	17623.2	5388.47	7325.99	3441.88	1466.86	8.32347	0	0	20.471	-50.3904	6.79298	0.0385308
3	9	4000	-5.70185	17.9099	-45.1553	17623.2	17623.2	10283.7	7018.86	320.648	0	0	0	0	12.7801	-69.2267	6.79298	0.0385308
3	10	4000	-18.3618	9.72848	-62.7261	17623.2	17623.2	15507.3	2115.91	0	0	0	0	0	3.61535	-89.1525	6.79298	0.0385308

### Sheet: 0.125
% Model	multiprobe_Normal_1250_dense.mph
% Version	COMSOL 5.4.0.388
% Date	May 22 2021, 18:54
% Table	Comsol Paper -
Spacing (mm)	Power (W)	k (W/(m*K))	ROI_Tavg (°C)	ROI_Tmax (°C)	ROI_Tmin (°C)	ROI_Vol (mm^3)	T<25 (mm^3)	T<=0 (mm^3)	0<T<=15 (mm^3)	15<T<=20 (mm^3)	20<T<=25 (mm^3)	20<T<=25 (%)	25<T<=30 (mm^3)	T>30 (mm^3)	Probe_Tmax (°C)	Probe_Tmin (°C)	Probe_Vol (mm^3)	Probe_Vol (%)
0.75	6	4000	28.3334	30.4619	27.8905	16531.5	0	0	0	0	0	0	16484.8	46.7094	29.6521	27.5645	1098.52	6.23098
0.75	7	4000	25.6277	28.3163	25.1029	16531.5	0	0	0	0	0	0	16531.5	0	27.3128	24.7493	1098.52	6.23098
0.75	8	4000	22.1642	25.523	21.5333	16531.5	16511.7	0	0	0	16511.7	99.8804	19.764	0	24.2957	21.1864	1098.52	6.23098
0.75	9	4000	17.2848	21.4952	16.5097	16531.5	16531.5	0	0	16318.2	213.275	1.29012	0	0	19.9954	16.2241	1098.52	6.23098
0.75	10	4000	9.97377	15.2848	9.0169	16531.5	16531.5	0	16530.1	1.34754	0	0	0	0	13.4492	8.75734	1098.52	6.23098
1	6	4000	28.2979	30.648	27.5583	17015.4	0	0	0	0	0	0	16864.6	150.833	29.9459	27.0344	614.568	3.48592
1	7	4000	25.5449	28.5339	24.6621	17015.4	2363.37	0	0	0	2363.37	13.8895	14652.1	0	27.6618	24.0925	614.568	3.48592
1	8	4000	21.9921	25.7562	20.9337	17015.4	16938.1	0	0	0	16938.1	99.5455	77.3388	0	24.6871	20.363	614.568	3.48592
1	9	4000	16.9061	21.6742	15.6309	17015.4	17015.4	0	0	16716.4	299.017	1.75733	0	0	20.3636	15.1204	614.568	3.48592
1	10	4000	9.16665	15.2509	7.62541	17015.4	17015.4	0	17015	0.443285	0	0	0	0	13.6448	7.15941	614.568	3.48592
1.25	6	4000	28.0336	30.9453	26.8513	17244.1	0	0	0	0	0	0	16948.9	295.234	30.0444	26.0514	385.904	2.18891
1.25	7	4000	25.1193	28.8518	23.6946	17244.1	8533.98	0	0	0	8533.98	49.4893	8710.12	0	27.7276	22.8293	385.904	2.18891
1.25	8	4000	21.3092	26.0525	19.6014	17244.1	17110.9	0	0	951.97	16158.9	93.7068	133.243	0	24.6654	18.7243	385.904	2.18891
1.25	9	4000	15.7248	21.8078	13.6796	17244.1	17244.1	0	5640.12	11330.1	273.877	1.58824	0	0	20.0906	12.8665	385.904	2.18891
1.25	10	4000	7.10285	14.954	4.6526	17244.1	17244.1	0	17244.1	0	0	0	0	0	12.8256	3.92749	385.904	2.18891
1.5	6	4000	27.9155	31.1252	26.2702	17363.6	0	0	0	0	0	0	17064.8	298.867	30.1663	25.1672	266.362	1.51085
1.5	7	4000	24.9183	29.0517	22.9283	17363.6	9858.69	0	0	0	9858.69	56.7778	7504.95	0	27.8581	21.7388	266.362	1.51085
1.5	8	4000	20.9693	26.2496	18.5956	17363.6	17244.7	0	0	4069.73	13175	75.8767	118.958	0	24.7813	17.3745	266.362	1.51085
1.5	9	4000	15.0938	21.9131	12.269	17363.6	17363.6	0	9932.89	7228.73	202.015	1.16344	0	0	20.1032	11.1128	266.362	1.51085
1.5	10	4000	5.97495	14.8168	2.62067	17363.6	17363.6	0	17363.6	0	0	0	0	0	12.5975	1.56531	266.362	1.51085
2	6	4000	27.1544	31.2501	24.0319	17488	936.978	0	0	0	936.978	5.35785	16135.6	415.365	29.8132	22.1258	142.047	0.805712
2	7	4000	23.8325	29.1541	20.0601	17488	13600.7	0	0	0	13600.7	77.7718	3887.26	0	27.3505	17.9805	142.047	0.805712
2	8	4000	19.1995	26.1262	14.6936	17488	17372.8	0	2.36077	12016.1	5354.31	30.6172	115.175	0	23.8698	12.5405	142.047	0.805712
2	9	4000	12.0172	21.1614	6.6527	17488	17488	0	14768.3	2651.38	68.2454	0.390242	0	0	18.3165	4.57982	142.047	0.805712
2	10	4000	1.32549	13.2107	-4.98694	17488	17488	7254.53	10233.4	0	0	0	0	0	9.68033	-6.93779	142.047	0.805712
2.5	6	4000	26.1253	31.6321	20.7203	17544.8	5305.49	0	0	0	5305.49	30.2396	11613	626.347	28.6357	17.6752	85.1875	0.483196
2.5	7	4000	22.166	29.4477	15.5999	17544.8	14824.2	0	0	4075.55	10748.6	61.2638	2720.64	0	25.6205	12.2806	85.1875	0.483196
2.5	8	4000	16.3186	26.0226	8.42333	17544.8	17466.7	0	6460.51	8256.69	2749.52	15.6714	78.0977	0	21.1097	4.99399	85.1875	0.483196
2.5	9	4000	7.46409	20.3943	-1.93457	17544.8	17544.8	463.796	15835	1240.91	5.09996	0.0290682	0	0	14.0586	-5.29904	85.1875	0.483196
2.5	10	4000	-4.38803	12.0795	-15.3052	17544.8	17544.8	13617.1	3927.67	0	0	0	0	0	4.14405	-18.6598	85.1875	0.483196
3	6	4000	25.5867	31.5907	17.982	17572.5	6732.6	0	0	217.04	6515.56	37.0782	10259	580.907	28.1353	13.6063	57.5045	0.326174
3	7	4000	21.2639	29.2792	12.0347	17572.5	15125.6	0	691.111	5408.17	9026.27	51.3659	2446.94	0	24.864	7.22997	57.5045	0.326174
3	8	4000	14.7539	25.543	3.68643	17572.5	17551.9	0	8906.46	6449.36	2196.1	12.4973	20.5855	0	19.8731	-1.33868	57.5045	0.326174
3	9	4000	4.99175	19.3683	-8.08701	17572.5	17572.5	3719.17	13071.3	781.991	0	0	0	0	12.1071	-13.1543	57.5045	0.326174
3	10	4000	-7.21545	10.8563	-22.245	17572.5	17572.5	14632.2	2940.27	0	0	0	0	0	1.89851	-27.4568	57.5045	0.326174

### Sheet: 0.25
% Model	multiprobe_Normal_2500_dense.mph
% Version	COMSOL 5.4.0.388
% Date	May 24 2021, 09:04
% Table	Comsol Paper -
Spacing (mm)	Power (W)	k (W/(m*K))	ROI_Tavg (°C)	ROI_Tmax (°C)	ROI_Tmin (°C)	ROI_Vol (mm^3)	T<25 (mm^3)	T<=0 (mm^3)	0<T<=15 (mm^3)	15<T<=20 (mm^3)	20<T<=25 (mm^3)	20<T<=25 (%)	25<T<=30 (mm^3)	T>30 (mm^3)	Probe_Tmax (°C)	Probe_Tmin (°C)	Probe_Vol (mm^3)	Probe_Vol (%)
1	6	4000	27.635	29.4045	27.4356	14113.5	0	0	0	0	0	0	14113.5	0	28.2956	27.3275	3516.46	19.9459
1	7	4000	24.7098	26.925	24.4658	14113.5	12792.3	0	0	0	12792.3	90.6388	1321.19	0	25.5499	24.3677	3516.46	19.9459
1	8	4000	20.9993	23.7346	20.6882	14113.5	14113.5	0	0	0	14113.5	100	0	0	22.0529	20.6128	3516.46	19.9459
1	9	4000	15.896	19.2638	15.4999	14113.5	14113.5	0	0	14113.5	0	0	0	0	17.214	15.4225	3516.46	19.9459
1	10	4000	8.66407	12.7956	8.16273	14113.5	14113.5	0	14113.5	0	0	0	0	0	10.3047	8.08686	3516.46	19.9459
1.5	6	4000	27.9825	30.3871	27.5352	16085.3	0	0	0	0	0	0	16038.5	46.7301	28.6985	27.3088	1544.75	8.76204
1.5	7	4000	25.1216	28.1601	24.5923	16085.3	9586.88	0	0	0	9586.88	59.6004	6498.38	0	26.0518	24.3549	1544.75	8.76204
1.5	8	4000	21.4411	25.2372	20.806	16085.3	16081.1	0	0	0	16081.1	99.9745	4.10542	0	22.635	20.5916	1544.75	8.76204
1.5	9	4000	16.2231	20.9775	15.4439	16085.3	16085.3	0	0	15997.5	87.7163	0.545321	0	0	17.7603	15.2567	1544.75	8.76204
1.5	10	4000	8.49561	14.4611	7.53944	16085.3	16085.3	0	16085.3	0	0	0	0	0	10.4739	7.35913	1544.75	8.76204
2	6	4000	27.9315	30.6911	27.153	16758.2	0	0	0	0	0	0	16594.7	163.579	28.5981	26.7686	871.768	4.9448
2	7	4000	24.9962	28.5123	24.0734	16758.2	11900	0	0	0	11900	71.0096	4858.28	0	25.9016	23.6642	871.768	4.9448
2	8	4000	21.1749	25.6108	20.0777	16758.2	16723.1	0	0	0	16723.1	99.7901	35.1697	0	22.3889	19.6877	871.768	4.9448
2	9	4000	15.6305	21.2604	14.3162	16758.2	16758.2	0	4832.65	11791.9	133.687	0.797741	0	0	17.2698	13.9761	871.768	4.9448
2	10	4000	7.19672	14.3666	5.6247	16758.2	16758.2	0	16758.2	0	0	0	0	0	9.40535	5.29991	871.768	4.9448
2.5	6	4000	27.3412	31.2917	25.8703	17094.8	0	0	0	0	0	0	16504.2	590.646	27.8736	25.273	535.202	3.03575
2.5	7	4000	24.0217	29.1331	22.2486	17094.8	14291.8	0	0	0	14291.8	83.6034	2802.97	0	24.8121	21.6243	535.202	3.03575
2.5	8	4000	19.5934	26.1503	17.4655	17094.8	16945.6	0	0	12729	4216.57	24.6658	149.189	0	20.7361	16.8694	535.202	3.03575
2.5	9	4000	12.9206	21.4081	10.3738	17094.8	17094.8	0	14591.9	2374.55	128.396	0.751084	0	0	14.5742	9.84155	535.202	3.03575
2.5	10	4000	3.02257	13.9178	0.00321532	17094.8	17094.8	0	17094.8	0	0	0	0	0	5.33238	-0.497957	535.202	3.03575
3	6	4000	27.0081	31.1994	24.8797	17257.4	2.35098	0	0	0	2.35098	0.013623	16714.6	540.439	27.3146	24.0526	372.617	2.11354
3	7	4000	23.6167	29.043	21.0509	17257.4	14510.2	0	0	0	14510.2	84.081	2747.2	0	24.1639	20.1893	372.617	2.11354
3	8	4000	18.8871	25.9131	15.8302	17257.4	17160.1	0	0	13545.1	3615.06	20.9479	97.2616	0	19.8028	15.0006	372.617	2.11354
3	9	4000	11.6187	20.8117	7.99327	17257.4	17257.4	0	15127.3	2089.18	40.8902	0.236944	0	0	13.0975	7.21732	372.617	2.11354
3	10	4000	1.02357	12.8366	-3.21936	17257.4	17257.4	8980.72	8276.66	0	0	0	0	0	3.21121	-3.95402	372.617	2.11354
4	6	4000	27.5009	31.3158	24.2944	17404.9	33.8754	0	0	0	33.8754	0.194632	17058.9	312.068	26.9332	22.9391	225.142	1.27704
4	7	4000	24.1734	29.1641	20.3765	17404.9	12942.1	0	0	0	12942.1	74.3592	4462.74	0	23.7524	18.919	225.142	1.27704
4	8	4000	19.659	26.1492	15.2418	17404.9	17342.7	0	0	10862.8	6479.87	37.2303	62.2004	0	19.5317	13.7551	225.142	1.27704
4	9	4000	12.5795	21.1598	7.49279	17404.9	17404.9	0	14553	2818.5	33.3791	0.191781	0	0	13.0151	6.05808	225.142	1.27704
4	10	4000	1.68482	12.9187	-4.10223	17404.9	17404.9	6162.87	11242	0	0	0	0	0	2.93232	-5.48937	225.142	1.27704
5	6	4000	25.8759	32.0282	19.2693	17494.8	6511.52	0	0	3.05836	6508.47	37.2023	10281.5	701.821	23.9813	17.0237	135.188	0.766807
5	7	4000	21.635	29.8414	13.7411	17494.8	14989.8	0	10.1421	5515.91	9463.73	54.0945	2505.03	0	19.7359	11.3317	135.188	0.766807
5	8	4000	15.1917	26.2407	5.89233	17494.8	17429.3	0	9270.55	5895.94	2262.85	12.9344	65.4706	0	13.5394	3.46925	135.188	0.766807
5	9	4000	5.4815	20.2163	-5.31388	17494.8	17494.8	2479.62	14164.5	850.682	0.011044	6.31274e-05	0	0	4.34111	-7.74512	135.188	0.766807
5	10	4000	-6.91016	11.5991	-19.1521	17494.8	17494.8	14634.1	2860.72	0	0	0	0	0	-7.50118	-21.6333	135.188	0.766807

### Sheet: 0.5
% Model	multiprobe_Normal_5000_dense.mph
% Version	COMSOL 5.4.0.388
% Date	May 26 2021, 00:44
% Table	Comsol Paper -
Spacing (mm)	Power (W)	k (W/(m*K))	ROI_Tavg (°C)	ROI_Tmax (°C)	ROI_Tmin (°C)	ROI_Vol (mm^3)	T<25 (mm^3)	T<=0 (mm^3)	0<T<=15 (mm^3)	15<T<=20 (mm^3)	20<T<=25 (mm^3)	20<T<=25 (%)	25<T<=30 (mm^3)	T>30 (mm^3)	Probe_Tmax (°C)	Probe_Tmin (°C)	Probe_Vol (mm^3)	Probe_Vol (%)
1.5	6	4000	26.1547	28.1165	25.9646	10895.4	0	0	0	0	0	0	10895.4	0	26.5062	25.935	6734.56	38.1994
1.5	7	4000	22.7481	25.1809	22.5047	10895.4	10892.2	0	0	0	10892.2	99.9705	3.21238	0	23.1947	22.4722	6734.56	38.1994
1.5	8	4000	18.5015	21.4641	18.1957	10895.4	10895.4	0	0	10619.8	275.644	2.5299	0	0	19.058	18.1613	6734.56	38.1994
1.5	9	4000	12.8899	16.4568	12.5107	10895.4	10895.4	0	10708.9	186.565	0	0	0	0	13.5743	12.4753	6734.56	38.1994
1.5	10	4000	5.55079	9.78094	5.08994	10895.4	10895.4	0	10895.4	0	0	0	0	0	6.37661	5.05439	6734.56	38.1994
2	6	4000	27.2989	29.4307	27.029	13808.2	0	0	0	0	0	0	13808.2	0	27.5847	26.9248	3821.76	21.6776
2	7	4000	24.2285	26.8994	23.9	13808.2	12951.6	0	0	0	12951.6	93.7963	856.618	0	24.6112	23.8104	3821.76	21.6776
2	8	4000	20.3233	23.6218	19.9165	13808.2	13808.2	0	0	314.649	13493.6	97.7213	0	0	20.8284	19.8472	3821.76	21.6776
2	9	4000	14.9404	18.9974	14.4385	13808.2	13808.2	0	10950.8	2857.44	0	0	0	0	15.6038	14.3677	3821.76	21.6776
2	10	4000	7.40333	12.3562	6.78954	13808.2	13808.2	0	13808.2	0	0	0	0	0	8.26162	6.72011	3821.76	21.6776
2.5	6	4000	27.2439	30.5333	26.6583	15273.4	0	0	0	0	0	0	15182.6	90.862	27.3534	26.4961	2356.58	13.3669
2.5	7	4000	24.0435	28.2189	23.3423	15273.4	13511.1	0	0	0	13511.1	88.4613	1762.35	0	24.2291	23.1834	2356.58	13.3669
2.5	8	4000	19.8983	25.1321	19.0508	15273.4	15273.1	0	0	12121.5	3151.64	20.6348	0.29404	0	20.189	18.9284	2356.58	13.3669
2.5	9	4000	13.9996	20.5591	12.9698	15273.4	15273.4	0	13176.4	2076.48	20.4888	0.134147	0	0	14.4408	12.8537	2356.58	13.3669
2.5	10	4000	5.54829	13.7117	4.30899	15273.4	15273.4	0	15273.4	0	0	0	0	0	6.18523	4.19741	2356.58	13.3669
3	6	4000	27.3068	30.7107	26.4635	15981.1	0	0	0	0	0	0	15759.5	221.649	27.2428	26.2372	1648.88	9.35268
3	7	4000	24.0771	28.4176	23.0754	15981.1	13838.2	0	0	0	13838.2	86.5912	2142.87	0	24.0714	22.8454	1648.88	9.35268
3	8	4000	19.8508	25.3229	18.6598	15981.1	15972.3	0	0	12351.8	3620.53	22.655	8.80363	0	19.9398	18.4657	1648.88	9.35268
3	9	4000	13.7159	20.6312	12.2931	15981.1	15981.1	0	13666.6	2282.48	31.9963	0.200213	0	0	13.9577	12.1212	1648.88	9.35268
3	10	4000	4.78311	13.4716	3.0994	15981.1	15981.1	0	15981.1	0	0	0	0	0	5.2358	2.93567	1648.88	9.35268
4	6	4000	27.9047	31.0082	26.6522	16616.6	0	0	0	0	0	0	16415	201.522	27.4362	26.2769	1013.44	5.74838
4	7	4000	24.9291	28.8883	23.4797	16616.6	11307.5	0	0	0	11307.5	68.0495	5309.08	0	24.4814	23.0785	1013.44	5.74838
4	8	4000	21.0314	26.0342	19.3633	16616.6	16539.8	0	0	657.347	15882.4	95.582	76.7756	0	20.6604	18.9857	1013.44	5.74838
4	9	4000	15.3069	21.6722	13.4088	16616.6	16616.6	0	9131.24	7358.54	126.784	0.762996	0	0	15.1084	13.0907	1013.44	5.74838
4	10	4000	6.49594	14.621	4.36227	16616.6	16616.6	0	16616.6	0	0	0	0	0	6.58891	4.057	1013.44	5.74838
5	6	4000	26.636	31.9035	23.6952	17032.5	1025.67	0	0	0	1025.67	6.02185	15239.5	767.389	24.9498	23.0963	597.485	3.38902
5	7	4000	23.0076	29.8488	19.5141	17032.5	14245.4	0	0	39.8963	14205.5	83.4024	2787.1	0	21.1472	18.9048	597.485	3.38902
5	8	4000	17.8787	26.7606	13.7927	17032.5	16789.2	0	456.261	13355.3	2977.67	17.4822	243.303	0	15.9201	13.235	597.485	3.38902
5	9	4000	9.95382	21.558	5.23194	17032.5	16789.2	0	15157.7	1779.49	95.294	0.559483	0	0	8.01199	4.72697	597.485	3.38902
5	10	4000	-1.10814	13.6162	-6.46785	17032.5	16789.2	12047.5	4984.98	0	0	0	0	0	-2.95625	-6.95201	597.485	3.38902
6	6	4000	24.877	32.0219	19.0082	17241.1	16789.2	0	0	58.9873	10699.3	62.057	5165.13	1317.67	21.0499	18.1384	388.894	2.20586
6	7	4000	19.9919	29.6354	12.9058	17241.1	16789.2	0	387.304	10166	4000.06	23.2007	2687.7	0	15.5816	12.0482	388.894	2.20586
6	8	4000	12.6077	25.6503	4.17091	17241.1	16789.2	0	12267.1	2645	2288.08	13.2711	40.9385	0	7.66049	3.37788	388.894	2.20586
6	9	4000	2.39504	19.4506	-7.44406	17241.1	16789.2	8474.97	7733.19	1032.94	0	0	0	0	-3.0488	-8.23087	388.894	2.20586
6	10	4000	-9.34943	11.5443	-20.5002	17241.1	16789.2	14226.9	3014.23	0	0	0	0	0	-15.2783	-21.3035	388.894	2.20586
7	6	4000	26.9526	31.1919	21.6264	17280.7	16789.2	0	0	0	1521.29	8.80341	15145	614.412	23.4072	20.5899	349.34	1.98151
7	7	4000	23.3717	28.9897	17.1522	17280.7	16789.2	0	0	636.458	13004.1	75.2526	3640.06	0	19.2015	16.0464	349.34	1.98151
7	8	4000	18.0939	25.626	10.992	17280.7	16789.2	0	1555.68	11716.7	3970.51	22.9766	37.797	0	13.5693	9.89872	349.34	1.98151
7	9	4000	9.73195	19.9663	1.77948	17280.7	16789.2	0	15464.4	1816.29	0	0	0	0	5.04627	0.720443	349.34	1.98151
7	10	4000	-2.35334	11.0747	-11.1055	17280.7	16789.2	12465.8	4814.9	0	0	0	0	0	-7.01373	-12.1541	349.34	1.98151
